# Identification of Disease-relevant, Sex-based Proteomic Differences in iPSC-derived Vascular Smooth Muscle

**DOI:** 10.1101/2024.07.30.605659

**Authors:** Nethika R. Ariyasinghe, Divya Gupta, Sean Escopete, Aleksandr B. Stotland, Niveda Sundararaman, Ben Ngu, Kruttika Dabke, Deepika Rai, Liam McCarthy, Roberta S. Santos, Megan L. McCain, Dhruv Sareen, Sarah J. Parker

**Affiliations:** Smidt Heart Institute & Advanced Clinical Biosystems Research Institute. Cedars-Sinai, Medical Center, Los Angeles, CA, USA; Board of Governors Regenerative Medicine Institute. Cedars-Sinai Medical Center, Los Angeles, CA, USA; Cedars-Sinai Biomanufacturing Center. Cedars-Sinai Medical Center, Los Angeles, CA, USA; Department of Biomedical Engineering. University of Southern California, Los Angeles, CA, USA; Center for Bioinformatics and Functional Genomics, Department of Biomedical Sciences, Cedars-Sinai Medical Center, Los Angeles, CA, 90048, USA; iPSC Core, David and Janet Polak Foundation Stem Cell Core Laboratory. Cedars-Sinai Medical Center, Los Angeles, CA, USA; Department of Biomedical Sciences, Cedars-Sinai Medical Center, Los Angeles, CA, USA; Board of Governors Innovation Center, Cedars-Sinai Medical Center, Los Angeles, CA

**Keywords:** Vascular Smooth Muscle, Sex Differences, Proteomics, iPSCs, Disease Model

## Abstract

The prevalence of cardiovascular disease varies with sex, and the impact of intrinsic sex-based differences on vasculature is not well understood. Animal models can provide important insight into some aspects of human biology, however not all discoveries in animal systems translate well to humans. To explore the impact of chromosomal sex on proteomic phenotypes, we used iPSC-derived vascular smooth muscle cells from healthy donors of both sexes to identify sex-based proteomic differences and their possible effects on cardiovascular pathophysiology. Our analysis confirmed that differentiated cells have a proteomic profile more similar to healthy primary aortic smooth muscle than iPSCs. We also identified sex-based differences in iPSC-derived vascular smooth muscle in pathways related to ATP binding, glycogen metabolic process, and cadherin binding as well as multiple proteins relevant to cardiovascular pathophysiology and disease. Additionally, we explored the role of autosomal and sex chromosomes in protein regulation, identifying that proteins on autosomal chromosomes also show sex-based regulation that may affect the protein expression of proteins from autosomal chromosomes. This work supports the biological relevance of iPSC-derived vascular smooth muscle cells as a model for disease, and further exploration of the pathways identified here can lead to the discovery of sex-specific pharmacological targets for cardiovascular disease.

**Significance:** In this work, we have differentiated 4 male and 4 female iPSC lines into vascular smooth muscle cells, giving us the ability to identify statistically-significant sex-specific proteomic markers that are relevant to cardiovascular disease risk (such as PCK2, MTOR, IGFBP2, PTGR2, and SULTE1).
