## Supplementary material for "Identification of Disease-relevant, Sex-based Proteomic Differences in iPSC-derived Vascular Smooth Muscle": Suppl Table 6_iPSC vs VSMC gene sex comparison_Male_final.xlsx

### Sheet: Sheet1
	Related to Vascular Function (broad, related to any vascular)	Related to Vascular Disease in VSMCs (endothelial,related to another disease)	Related to Vascular Disease in Another Cell Type	Up or Down (what about the mutations?)	Protective vs. Risk	Disease	PMID	Source	Sidenotes and More Papers
Up in Males
iVSMCs
UNC119B	no	no	yes			CAD	35175464	Transcriptome-wide association study of coronary artery disease identifies novel susceptibility genes - PMC (nih.gov)
PDLIM1	yes	yes	yes	Down	Protective	Diabetic Retinopathy	37037887	PDLIM1 inhibits cell migration and invasion in diabetic retinopathy via negatively regulating Wnt3a - PMC (nih.gov)
MEN1	no	no	no
SUPT5H	no	yes	yes	Down		Hypertension	37660920	https://www.ncbi.nlm.nih.gov/pmc/articles/PMC10558802/
MATN2	yes	maybe	maybe	Down				Nidogen-2 Maintains the Contractile Phenotype of Vascular Smooth Muscle Cells and Prevents Neointima Formation via Bridging Jagged1-Notch3 Signaling | Circulation (ahajournals.org)	Possible regulator of VSMC phenotypic transition, PMID: 33441605 shows possible association with CVD
PSMD14	no	yes	yes	Up	Risk	Vascular Invasion		Deubiquitinase PSMD14 enhances hepatocellular carcinoma growth and metastasis by stabilizing GRB2 - ScienceDirect
KRIT1	yes	yes	yes	Down/Silenced	Risk	Aortic Endothileal Dysfunction	31590384	KRIT1 Deficiency Promotes Aortic Endothelial Dysfunction - PMC (nih.gov)
TOR1B	yes	maybe	maybe				27755386	Dissecting the genetic components of a quantitative trait locus for blood pressure and renal pathology on rat chromosome 3 - PMC (nih.gov)	Possible regulator of blood pressure, could be related to many vascular disesase
MGST3	no	no	no
SPTBN2	maybe	no	no				37779199	Mettl1-mediated internal m7G methylation of Sptbn2 mRNA elicits neurogenesis and anti-alzheimer’s disease - PMC (nih.gov)	No definite correlation, but likely related to iPSC differentiation and possibly vascular differentiation
BCAT2	no	no	no
SLC31A1	no	yes	no	Up	Risk	Atherosclerosis	37442861	Copy of iPSC vs VSMC gene sex comparison_Liam_Male.xlsx (sharepoint.com)	Involved in cuproptosis mechanism
PHGDH	yes	no	yes			Angiogenesis defect related diseases		Serine Synthesis via PHGDH Is Essential for Heme Production in Endothelial Cells - ScienceDirect
EEF1E1	no	no	yes	Up	Risk	Vascular Invasion	34282404	A Novel HCC Prognosis Predictor EEF1E1 Is Related to Immune Infiltration and May Be Involved in EEF1E1/ATM/p53 Signaling - PMC (nih.gov)
MYO1B	yes	no	no				36654782	Myo1b Promotes Premature Endothelial Senescence and Dysfunction via Suppressing Autophagy: Implications for Vascular Aging - PMC (nih.gov)	Inovolved in angiogenesis and vascular senescence
STRN	yes	no	yes	Down	Risk	CAD	31821324	RNA-sequencing reveals that STRN, ZNF484 and WNK1 add to the value of mitochondrial MT-COI and COX10 as markers of unstable coronary artery disease - PubMed (nih.gov)	This article shows vascular function https://pubmed.ncbi.nlm.nih.gov/26169051/
PPL	no	no	no
ABCC9	yes	no	yes			LOF associated with various diseases	35588738	KCNJ8/ABCC9-containing K-ATP channel modulates brain vascular smooth muscle development and neurovascular coupling - PubMed (nih.gov)	This article describes LOF related diseases https://www.ncbi.nlm.nih.gov/pmc/articles/PMC9044080/
SNX2	no	no	maybe				30877150	The emerging role of sorting nexins in cardiovascular diseases - PMC (nih.gov)	Involved in endosomal sorting processes, may regulate various cardiovascular diseases
MACROH2A1	no	no	no
LRCH4	no	no	no
RP2	no	no	no
WDHD1	no	no	no
SLC25A12	yes	yes	yes			Various diseases associateed with vascular senescence		Capsaicin inhibits A7r5 cell senescence via the mitochondrial carrier protein Slc25a12 - ScienceDirect
MPDZ	yes	no	yes		Protective	Tumor angiogenesis	29620522	MPDZ promotes DLL4-induced Notch signaling during angiogenesis - PMC (nih.gov)	Involved in angiogenesis
UBXN7	no	yes	no		Risk	Cerebral Atherosclerosis	32424284	Shared proteomic effects of cerebral atherosclerosis and Alzheimer’s disease on the human brain - PMC (nih.gov)
PAPSS2	no	no	maybe	Down			34572333	Long Term Response to Circulating Angiogenic Cells, Unstimulated or Atherosclerotic Pre-Conditioned, in Critical Limb Ischemic Mice - PMC (nih.gov)	Hard to tell if there is a relation, need to look deeper into this article
SGPL1	maybe	no	no			Possibly associated with angiogenesis according to the article	28181337	Deficiency of the sphingosine-1-phosphate lyase SGPL1 is associated with congenital nephrotic syndrome and congenital adrenal calcifications - PMC (nih.gov)
ASMTL	yes	no	likely			Probably Vascular Invasion		Ursolic acid‐downregulated long noncoding RNA ASMTL‐AS1 inhibits renal cell carcinoma growth via binding to HuR and reducing vascular endothelial growth factor expression - Cai - 2023 - Journal of Biochemical and Molecular Toxicology - Wiley Online Library	Regulates VEGF expression
GOT2	no	no	no
ASS1	likely	no	likely				21106532	Endothelial Argininosuccinate Synthetase 1 Regulates Nitric Oxide Production and Monocyte Adhesion under Static and Laminar Shear Stress Conditions - PMC (nih.gov)	Suggested to be important in pathway for endothileal vascular health
GBA1	no	no	no
ATP1B1	no	no	yes		Risk	CAD	32591598	Prioritization of causal genes for coronary artery disease based on cumulative evidence from experimental and in silico studies - PMC (nih.gov)
ALPL	no	yes	no	Up	Risk	Vascular Calcification (hypertension, atherosclerosis, etc.)	37080965	Signaling pathways in vascular function and hypertension: molecular mechanisms and therapeutic interventions - PMC (nih.gov)
PYGL	yes	yes	no			Hypertension	35611851	miR-155-5p regulates hypoxia-induced pulmonary artery smooth muscle cell function by targeting PYGL - PMC (nih.gov)	Need to dive deeper into this article to find out if it is a risk or protective gene
TPM3	yes	yes	no	Up	Risk	Hypertension	33341060	Physical interaction of tropomyosin 3 and STIM1 regulates vascular smooth muscle contractility and contributes to hypertension - ScienceDirect
EPRS1	no	no	no
KRT19	no	no	no
UCHL1	yes	no	yes		Risk	Hypertension	34130526	Long-term inhibition of UCHL1 decreases hypertension and retinopathy in spontaneously hypertensive rats - PMC (nih.gov)
ALDOC	no	no	no				35900662	Unbiased proteomic analysis of extracellular vesicles secreted by senescent human vascular smooth muscle cells reveals their ability to modulate immune cell functions - PMC (nih.gov)	Glycolysis related enzyme, upregulated in senescent VSMCs
TXN	no	no	yes		Risk	Tumor Angiogenesis	34433833	Expression of TXNIP is associated with angiogenesis and postoperative relapse of conventional renal cell carcinoma - PMC (nih.gov)
PC	no	no	no
CKB	no	no	yes	Up		Ischemic Stroke	6487101	Serum creatine kinase B concentrations in acute cerebrovascular diseases - PubMed (nih.gov)
MYL4	yes	yes	yes	up	Risk	HCM,IHD, DCM	31481666	Human cardiac myosin light chain 4 (MYL4) mosaic expression patterns vary by sex - PMC (nih.gov)	Study on Expression differences based on sex
JUP	no	yes	yes		Risk	Atherosclerosis, CAD	23110151	Antibody Phage Display Assisted Identification of Junction Plakoglobin as a Potential Biomarker for Atherosclerosis - PMC (nih.gov)
RPS2	no	no	no
SMPD1	no	no	no
IGFBP2	no	no	yes	Up	Risk	PAD	24548188	IGF-I and IGFBP2 in peripheral artery disease: results of a prospective study - PubMed (nih.gov)
SRM	no	no	no
LMNB1	no	no	no
MMUT	no	no	no
RPL13	Probably	no	yes		Protective	Congenital Heart Disease	31625562	Model system identification of novel congenital heart disease gene candidates: focus on RPL13 - PMC (nih.gov)
VARS1	no	no	no
AK4	yes	no	no				34638712	Adenylate Kinase 4—A Key Regulator of Proliferation and Metabolic Shift in Human Pulmonary Arterial Smooth Muscle Cells via Akt and HIF-1α Signaling Pathways - PMC (nih.gov)	Metabolic Regulator for PASMCs
DPP4	yes	yes	yes		Risk	Any disease associated with vascular aging	34489872	https://www.ncbi.nlm.nih.gov/pmc/articles/PMC8416540/#:~:text=DPP4%20inhibitors%20play%20a%20beneficial,AP%2DI%20and%20NF%2DKB
CAD	yes	no	no				14718356	https://www.ahajournals.org/doi/10.1161/01.HYP.0000112424.06921.52?url_ver=Z39.88-2003&rfr_id=ori:rid:crossref.org&rfr_dat=cr_pub%20%200pubmed	Involved in vasodilation mechanism
TKT	no	no	yes			Congenital Heart Disease	27259054	https://www.ncbi.nlm.nih.gov/pmc/articles/PMC4908149/	Mutation based disease
CCND2	no	no	no				29018036	https://www.ncbi.nlm.nih.gov/pmc/articles/PMC5756126/	Overexpression of genee enhances regenerative potency of cardiomyocyte iPSCs
SLC7A1	no	no	yes		Mutation/Risk	Hypertension	17325243	https://www.ahajournals.org/doi/10.1161/CIRCULATIONAHA.106.665836
L1CAM	yes	no	yes		Protective	Various Cancers	28134764	https://www.ncbi.nlm.nih.gov/pmc/articles/PMC5343790/
GALNS	no	no	no
IRS1	no	no	no					https://www.jbc.org/article/S0021-9258(20)36725-9/pdf#:~:text=During%20normoglycemia%2C%20IGF%2DI%20signaling,vascular%20smooth%20muscle%20cell%20differentiation.	Can affect pathway of VSMC migration and proliferation
DEK	no	no	yes	Up	Risk	Tumor angiogenesis		https://www.ncbi.nlm.nih.gov/pmc/articles/PMC5029660/
NUDT1	yes	yes	yes		Protective	Pulmonary Arterial Hypertension	33021405	https://pubmed.ncbi.nlm.nih.gov/33021405/	Can be seen as risk for cancer, as it activates PSMC proliferation
LONP1
COL15A1	no	no	yes	Dysfunction	Risk	Various diseases	36978846	https://www.ncbi.nlm.nih.gov/pmc/articles/PMC10045650/#:~:text=In%20mitochondria%2C%20Lonp1%20(i),iv)%20regulates%20stress%20response%20by	Gene for Cardiac Mitochondria, influences heart development
CAPG	no	no	yes	Up	Risk	Hypoxia-Induced Pulmonary Hypertension	27093378	https://pubmed.ncbi.nlm.nih.gov/27093378/
MTOR	yes	no	yes			Alzheimers		https://www.sciencedirect.com/science/article/pii/S092544391500349X#s0045	Involved in VSMC proliferation, and various other vascular pathways
GATA4	yes	no	no				17975667	https://pubmed.ncbi.nlm.nih.gov/17975667/#:~:text=Abstract,nodal%20regulator%20of%20cardiac%20angiogenesis.
MKI67	no	no	no
NSF	no	no	no
GNPDA1	no	no	no
PLA2G4A	no	no	yes		Protective	CAD, Myocardial Infarction	31092728	https://insight.jci.org/articles/view/125638	Gene variant associated with protective influence on CAD, MI
CAPZB	no	no	no						Associated with actin binding, maybe loose VSMC association
GCLC	yes	yes	yes		Protective	Atherosclerosis	18035085	https://www.sciencedirect.com/science/article/pii/S0002870307006126?via%3Dihub
ADGRE5	no	no	no
PSMB2	no	no	no
VPS41	no	no	no
NUDT2	no	no	no
NUP98	no	no	no
YARS1	no	no	no
ALDH18A1	no	no	no
ADK	yes	yes	yes		Risk	Potentially Atherosclerosis and many other heart diseases	32352607	https://www.ncbi.nlm.nih.gov/pmc/articles/PMC7752304/#:~:text=Our%20results%20indicate%20that%20ADK,under%20metabolic%20and%20hemodynamic%20stress.
RRP1	no	no	yes	Mutation/LOF	Protective	Lyme Disease	37874144	https://www.ncbi.nlm.nih.gov/pmc/articles/PMC10652863/	Involved in BBB vasculature
RPS3A	no	yes	yes	Down	Risk	CAD, Atherosclerosis	30131868	https://www.nature.com/articles/s41421-018-0041-2
RPS8	no	no	no				24879686	https://www.ncbi.nlm.nih.gov/pmc/articles/PMC4988620/	Differential Expression in Animal Study on Atherosclerosis, no other vascular relation
RPS18	no	no	no
RPL7A	no	yes	no	Down	Risk	Aortic Aneurysm	34355024	Frontiers | Bioinformatics Analysis Reveals the Potential Diagnostic Biomarkers for Abdominal Aortic Aneurysm (frontiersin.org)
RPL32	no	no	no
MRPS5	yes	no	no					Reduced Mitochondrial Protein Translation Promotes Cardiomyocyte Proliferation and Heart Regeneration | Circulation (ahajournals.org)	Mitochondrial protein, associated with cardiomyocyte proliferation and heart regeneration
RPL24	no	no	no
RPL19	no	no	no
ANK2	maybe	no	yes			Various Cardiovascular Diseases		The Evolving Role of Ankyrin-B in Cardiovascular Disease - PMC (nih.gov)	Novel association with vascular function, loosely correlated to cerebral aneursym incedence
LRP1	yes	yes	no		Protective	Atherosclerosis	24504736	LRP1: Role in the regulation of vascular integrity - PMC (nih.gov)
CRYZ	no	no	no
FUT2	yes	no	no				23065099	A novel role for inducible Fut2 in angiogenesis - PMC (nih.gov)	Regulates activity of angiogenesis pathway, unknown if related to diseases
FSTL1	yes	no	no				18718903	Follistatin-like 1, a Secreted Muscle Protein, Promotes Endothelial Cell Function and Revascularization in Ischemic Tissue through a Nitric-oxide Synthase-dependent Mechanism - PMC (nih.gov)	Follastin protein associated with vasculature remodeling, therefore likely related to diseases
TRAF2	no	yes	no	Up	Risk	Atherosclerosis	35252400	Frontiers | The Role of Tumor Necrosis Factor Associated Factors (TRAFs) in Vascular Inflammation and Atherosclerosis (frontiersin.org)
ACACA	no	no	yes			EC migration-related diseases	29208696	Acetyl-CoA carboxylase 1 regulates endothelial cell migration by shifting the phospholipid composition - PMC (nih.gov)	Enzyme that catalyzes the rate limiting step of FA synthesis, associated with
IK	no	no	no
TUBB3	no	no	no
ATR	yes	no	no				8213165	[Effects of atropine on contraction of rabbit aortic smooth muscle and cell proliferation] - PubMed (nih.gov)	Kinase associated with proliferation checkpoint. Affects aortic muscle contraction.
ARHGEF7	yes	yes	no		Protective	Atherosclerosis	35047576	Frontiers | The Emerging Role of Rho Guanine Nucleotide Exchange Factors in Cardiovascular Disorders: Insights Into Atherosclerosis: A Mini Review (frontiersin.org)
TTLL12	no	no	no
DPYSL3	no	no	no
ITPR2	yes	yes	yes		Protective	Hypertension	27777977	IP3 receptors regulate vascular smooth muscle contractility and hypertension - PMC (nih.gov)	Receptor family that mediates intracellular Ca release which regulates contractility and hypertension
ITPR1	yes	yes	yes						Same receptor family and links as above
CASP8	no	no	yes	Mutation	Risk	CAD	28633917	Polymorphic variants of Caspase genes (8 & 3) in the risk prediction of Coronary Artery Disease - PubMed (nih.gov)	Caspase gene, mutation associated with CAD
NCAPH	no	no	no
NCAPD2	no	no	no
QPRT	no	no	no
DLGAP5	no	no	no
TRIP10	no	no	no
ELAVL1	yes	no	yes			CHD	36477660	Role of hsa_circ_0000280 in regulating vascular smooth muscle cell function and attenuating neointimal hyperplasia via ELAVL1 - PMC (nih.gov)	RNA binding protein linked to vascular remodeling
ETFDH	no	no	no
DPYSL2	yes	no	no			Neurological Diseases	28413470	Identification of genes associated with the effect of inflammation on the neurotransmission of vascular smooth muscle cell - PubMed (nih.gov)	Collapsin response mediator protein associated with inflammation response in VSMCs
PCK2	yes	yes	no		Protective	Atherosclerosis	35982907	Role of PCK2 in the proliferation of vascular smooth muscle cells in neointimal hyperplasia - PMC (nih.gov)	Gluconeogenesis gene associated with vascular remodeling in VSMCs (associated with atherosclerosis)
LRRFIP1	yes	maybe	no					The microRNA miR-132 targets Lrrfip1 to block vascular smooth muscle cell proliferation and neointimal hyperplasia - ScienceDirect	Transcription inhibitor gene that is associated with blocking VSMC proliferation, not sure if associated with diseases
LRRK1	no	no	no
TKFC	no	no	no
PARP14	no	no	no
PDCD4	yes	likely	no	down	risk	Atherosclerosis	20357187	https://www.ncbi.nlm.nih.gov/pmc/articles/PMC2889634/	Tumor supressor gene that has been studied on VSMCs
NOM1	no	no	no
CRB2	no	no	no
NIPBL	no	no	no
ZCCHC8	no	no	no
RPL22L1	no	no	no
PGM2L1	no	no	no
SKIC3	no	no	no
ULK3	no	no	no
CSPG4	no	no	maybe					https://www.nature.com/articles/s41598-021-85335-x	Proteoglycan that is regulated by myocardin trans factors
CD109	yes	yes	no			vascular fibrosis	36909248	https://www.ncbi.nlm.nih.gov/pmc/articles/PMC9998030/	Glycoprotein whose regulation affects TGF-B pathway (inhibits it)
SYNE3	maybe	maybe	maybe			atherosclerosis/hypertension		https://www.ahajournals.org/doi/full/10.1161/ATVBAHA.117.310237	Involved in cytoskeletal organization, linked to arterial stiffness
CFAP47	no	no	no
CCDC80	maybe	yes	no	Up	risk	atherosclerosis	30439364	https://www.sciencedirect.com/science/article/pii/S0014299918306599?via%3Dihub	Function of this gene is somewhat unknown, but associated with vasculature remodeling and accelerating atherosclerosis
MAVS	no	no	no
PATL1	no	no	no
ANKMY2	no	no	no
AFAP1L2	no	no	no	Up (in cell proliferation)			33340241	https://www.ncbi.nlm.nih.gov/pmc/articles/PMC7812284/	Gene may just be associated with cell proliferation, but significant fold change in hypoxic PASMC
DIPK2A	no	no	no						Gene associated with cardiac muscle cell proliferation
CYP2W1	no	no	no						Theorized that CYP450 family is associated with vascular cell proliferation
PIP4K2C	no	no	yes	down	risk	cardiac fibrosis, cardiac hypertrophy	34026458	Therapeutic Delivery of Pip4k2c‐Modified mRNA Attenuates Cardiac Hypertrophy and Fibrosis in the Failing Heart - PMC (nih.gov)	Possible inhibitor of cardiac fibrosis and hypertrophy
TRPM4	indirectly	no	yes				23443854	https://www.ncbi.nlm.nih.gov/pmc/articles/PMC3686874/	Gene for a Ca2+ ion channel, Ca2+ overload associated with several heart diseases (CAD, heart failure, etc.) as Ca2+ is responsible for contractions
IFT81	yes	no	no						Associated with vascular integrity (tubulin tranport)
NSMAF	no	no	no
GCDH	no	no	no
RIT1	no	no	no	mutation	risk	noonan syndrome, various CV diseases	27101134	https://www.sciencedirect.com/science/article/pii/S109836002101412X#:~:text=RIT1%20is%20one%20of%20the,hypertrophic%20cardiomyopathy%2C%20and%20lymphatic%20problems.	GTPase asspcoated with Noonan Syndrome, and some cardiovascular connections
TNPO1	maybe	yes	no	Up	risk	atherosclerosis	32714363	https://www.ncbi.nlm.nih.gov/pmc/articles/PMC7344232/	Nuclear localization signal gene; associated as a biomarker for atherosclerosis
ARHGEF2	no	no	no						Lots of articles referencing vasculature and this gene though, just no direct relation
MYDGF	no	yes	yes	down	risk	atherosclerosis	34020949	https://www.ncbi.nlm.nih.gov/pmc/articles/PMC8139583/	myeloid derived growth factor; deficiency associated with worsened atherosclerosis
ITFG2	no	no	yes	up	risk	MI	29876469	https://www.ncbi.nlm.nih.gov/pmc/articles/PMC5988399/	Integrin involved in AA starvation, upregulated in MI
TAMM41	no	no	no
GALM	no	no	no
HMCES	no	no	no
PGM2	no	no	no
BORCS6	no	no	no
MASTL	no	no	no
VPS39	no	no	no
PPP1R10	no	sort of	sort of	Telomere length as a potential biomarker of coronary artery disease - PMC (nih.gov)		Gene for protein phosphatase that is associated with preventing cell senescence in VSMC and other vascular cells		https://pubmed.ncbi.nlm.nih.gov/29067974
HHIP	no	yes	no	HHIPL1, a Gene at the 14q32 Coronary Artery Disease Locus, Positively Regulates Hedgehog Signaling and Promotes Atherosclerosis - PMC (nih.gov)		Gene associated with hedgehog complex. Postive regulation of atherosclerosis
USP28	no	no	maybe			Deubiquitinase associated with heart issues, but mostly secondary effecs from other non-heart diseases
CYP2S1	no	yes	no	Role of retinoic acid metabolizing cytochrome P450s, CYP26, in inflammation and cancer - PMC (nih.gov)		Inhibition of this C450 enzyme has postive associations with atherosclerosis		https://pubmed.ncbi.nlm.nih.gov/26233912
VAT1	no	no	no
TXNDC17	no	no	no
AARSD1	no	no	no
STRA6	yes	yes	no	STRA6 is essential for induction of vascular smooth muscle lineages in human embryonic cardiac outflow tract development - PubMed (nih.gov)		Signaling receptor and transporter of retinol, an important pathway for VSMC development		36635482
MAK16	no	no	yes	Transcriptome alterations of vascular smooth muscle cells in aortic wall of myocardial infarction patients - PMC (nih.gov)		RNA binding protein, downregulated in MI		https://pubmed.ncbi.nlm.nih.gov/29876469
NLN	maybe	yes	yes	The Interaction between 30b-5p miRNA and MBNL1 mRNA is Involved in Vascular Smooth Muscle Cell Differentiation in Patients with Coronary Atherosclerosis - PMC (nih.gov)		Metallopeptidase protein that cleaves a sequence in neurotensin, associated in several VSMC differentiation/proliferation systems that relate to atherosclerosis and MI		The Interaction between 30b-5p miRNA and MBNL1 mRNA is Involved in Vascular Smooth Muscle Cell Differentiation in Patients with Coronary Atherosclerosis - PMC (nih.gov)
UACA	no	no	yes	https://www.ncbi.nlm.nih.gov/pmc/articles/PMC5988399/		Regulatory protein associated with apoptosis, upregulated in MI		29876469
TRIM5	no	yes	yes	https://www.ncbi.nlm.nih.gov/pmc/articles/PMC6232936/		Gene encodes ubiquitin ligase, possible target for CAD		30460244
TRIM2	no	no	no
TANGO6	no	no	no
TNKS1BP1	no	no	yes	Single-cell transcriptomics reveals zinc and copper ions homeostasis in epicardial adipose tissue of heart failure - PMC (nih.gov)		Ankyrin associated gene, altered regulation in heart failure		https://pubmed.ncbi.nlm.nih.gov/37705737
WDR12	no	yes	yes	Abnormal Ribosome Biogenesis Partly Induced p53-Dependent Aortic Medial Smooth Muscle Cell Apoptosis and Oxidative Stress - PMC (nih.gov)		Gene involved in rRNA maturation, implications on VSMC apoptosis		https://pubmed.ncbi.nlm.nih.gov/31210846
SRR	no	no	yes	Genetic Insights Into Smooth Muscle Cell Contributions to Coronary Artery Disease - PMC (nih.gov)		Candidate CAD gene, gene associated with lyase and other various proteins		https://pubmed.ncbi.nlm.nih.gov/31043074
QRSL1	no	yes	no	Abnormal Endothelial Gene Expression Associated With Early Coronary Atherosclerosis - PMC (nih.gov)		Amidotransferase associated gene, differential expression in healthy vs early atherosclerosis subjects		https://pubmed.ncbi.nlm.nih.gov/32673514
CPVL	no	yes	no	Identification of PTPN22 as a potential genetic biomarker for abdominal aortic aneurysm - PMC (nih.gov)		Carboxypeptidase that is a possible biomarker for abdominal aortic aneurysm		https://pubmed.ncbi.nlm.nih.gov/36588574
OSGEPL1	no	no	no
TUT1	no	no	no
WDR55	no	no	no
METTL7A	no	no	no
WDR41	no	no	no
RIC8A	no	no	no
SLC17A5	no	no	no
HEBP1	no	no	yes	https://www.ncbi.nlm.nih.gov/pmc/articles/PMC9262492/		Heme binding protein that promotes endothelial angiogenesis		35796141
FARSB	no	no	no
MAN2C1	no	no	no
SPATS2L	no	no	no
UFSP2	no	no	no
ABCF3	no	no	no
SPTLC3	no	no	yes	https://scholarscompass.vcu.edu/etd/7287/				https://doi.org/10.25772/WJZA-Z415
BABAM2	no	no	no
PLEK2	no	no	yes	https://www.ncbi.nlm.nih.gov/pmc/articles/PMC5749534/		Gene associated with cell spreading, downregulated effector in a pathway that results in vascular occlusion		29202466
SMARCAL1	no	no	maybe			Lots of small references to this gene being associated with elastin production, therefore loosely related to many vascular diseases
FLRT3	no	maybe	yes	https://www.ncbi.nlm.nih.gov/pmc/articles/PMC6373724/		SNP in this gene is associated with atherosclerotic cerebovascular disease		20425258
MACROH2A2	no	no	no
LARS1	no	no	no
GMPR2	no	no	no							More related to lipid metabolism which can later cause vascular disease
MORF4L1	no	no	yes	down	risk	CAD	36139449	https://www.ncbi.nlm.nih.gov/pmc/articles/PMC9496853/	36139449	DNA repair gene; associated with CAD, downregulated
TJP2	yes	no	no				https://pubmed.ncbi.nlm.nih.gov/19380416/		19380416	Tight junction associated gene, regulator of VSMC proliferation
BAZ2A	no	no	no							Signficantly correlated with platelet development
FBXO3	no	yes	yes		risk	Atherosclerosis	30448480	https://www.ncbi.nlm.nih.gov/pmc/articles/PMC7425077/	30448480	"FBXO3 depletion would be expected to impair the development of atherosclerosis"
PCOLCE2	no	yes	yes	down	protective	Atherosclerosis	34551590	https://www.ahajournals.org/doi/10.1161/ATVBAHA.121.316615		"The loss of Pcpe2 has been shown to escalate diet-induced atherosclerosis in mice"
NOB1	no	no	yes	up	risk	endothileal cancer	https://www.ncbi.nlm.nih.gov/pmc/articles/PMC6491816/			Upregulated in endothileal cancer cells
SUFU	no	maybe	maybe			Possibly Atherosclerosis	https://www.ncbi.nlm.nih.gov/pmc/articles/PMC7640405/		33143723	"modulating miR-214-3p-Sufu-GLI1 axis could be a potential therapeutic tool for vascular diseases such as atherosclerosis and post-angioplasty restenosis"
PACSIN2	no	no	function, not disease				https://www.ncbi.nlm.nih.gov/pmc/articles/PMC9285741/		34990060	"Adhesion of vascular epithelial cells"
FAF1	no	no	no
PROCR	no	maybe	yes	down	protective	CAD	35264566	https://pubmed.ncbi.nlm.nih.gov/35264566/		Serine protease involved in blood coagulation pathway, can also be a risk in other diseases though
FZD1	yes	maybe	maybe				https://pubmed.ncbi.nlm.nih.gov/15923619/	https://academic.oup.com/cardiovascres/article/95/2/233/293764	15923619	Gene encoding receptors for Wnt pathway
AGTPBP1	kind of	no	no				https://www.ncbi.nlm.nih.gov/pmc/articles/PMC3840609/			Loose relationship to VSMC contraction pathway, carboxypeptidase
FARSA	maybe	no	no				https://www.ncbi.nlm.nih.gov/pmc/articles/PMC7176856/		32155686	tRNA synthetase; mRNA that could potentially code for this gene has been identified as a regulator for VSMC differentiation
MAN2B2	no	no	no							Involved in mannose metabolism
TDRKH	yes	yes	no	down	risk	CAD	35735005	Effects of Coronary Artery Disease–Associated Variants on Vascular Smooth Muscle Cells | Circulation (ahajournals.org)	Involved in RNA binding activity, associated with CAD and VSMC proliferation
YARS2	yes	no	yes			Various CVDs	The regulatory roles of aminoacyl-tRNA synthetase in cardiovascular disease - ScienceDirect		Catalyzes tyrosine binding to tRNA, possible biomarker for CVDs
FBXO7	no	no	no						Associated with FBOX subunit in ubiquitination pathway
RPL36	no	no	no						Encodes part of the ribosomal 60S subunit
CHST2	no	no	no						Enzyme catalyzes sulfation of a specific sugar, expressed by vascular endothileal cells, could be important in antibody mechanism, associated with non CVD diseases
ASB3	no	no	no						Ankyrin repeat, associated with hepatocellular carcinoma
GTF3C3	no	no	no
BZW2	no	no	no
