## Supplementary material for "Identification of Disease-relevant, Sex-based Proteomic Differences in iPSC-derived Vascular Smooth Muscle": Suppl Table 7_iPSC vs VSMC gene sex comparison_2_Female.xlsx

### Sheet: Sheet1
P val						Adj P Val
Up in male			Up in female			Up in male			Up in female			iPSC total	iVSMC total
iPSCs	iVSMCs		iPSCs	iVSMCs		iPSCs	iVSMCs		iPSCs	iVSMCs		5296	5119
CASTOR2	UNC119B	#N/A	UBA6	SBNO1	#N/A	MYL9	MMUT	#N/A	GYG2	DCLK1	#N/A
PLPP3	PDLIM1	#N/A	PEDS1	ARVCF	#N/A	GPD2	LONP1	#N/A	NQO2	NQO2	NQO2	Infinity: DDX3y	Infinity: DDX3y, RPS4Y1
ARHGAP33	MEN1	#N/A	MCRIP1	VWA5A	#N/A	RIPK1	SEPTIN6	#N/A	UBA1	UBA1	UBA1
TOR1A	SUPT5H	#N/A	AIP	NME4	#N/A	TRIM22	ITPR1	#N/A	ANOS1	IQGAP2	#N/A
PLD2	MATN2	#N/A	ARVCF	PLPP3	ARVCF	LRATD2	PBXIP1	#N/A	GTF2E1	ARAP3	#N/A
DEGS1	PSMD14	#N/A	APBB1	UQCR11	#N/A	MOV10	PACSIN2	#N/A	NDUFA8	PXDN	#N/A
LAMA5	KRIT1	#N/A	NDUFS8	DCLK1	#N/A				PUDP	SYAP1	#N/A
PRODH	TOR1B	#N/A	PSMD14	ARPC3	#N/A				PTK7	MRI1	#N/A
EXOC3	MGST3	#N/A	PIR	GYG2	#N/A				RBBP7	STK26	#N/A
WFS1	SPTBN2	#N/A	UBE2C	TXNL1	#N/A				PYCR3		#N/A
RTN3	BCAT2	#N/A	STX16	NMT2	#N/A				PTGR2		#N/A
NSA2	SLC31A1	#N/A	OPLAH	ICMT	#N/A				SCYL1		#N/A
ZBED1	PHGDH	#N/A	CASK	DIAPH2	#N/A				CDCA3		#N/A
PAK4	EEF1E1	#N/A	UQCR11	SLIT3	UQCR11				EHD4		#N/A
CA2	MYO1B	#N/A	HGS	CPNE3	#N/A				RAP2C		#N/A
FN1	STRN	#N/A	PLXNB2	ECI2	#N/A
SLC4A2	PPL	#N/A	KIF3B	ERAL1	#N/A
FABP3	ABCC9	#N/A	PFDN6	CIAO1	#N/A
ANXA2	SNX2	#N/A	ACOX3	PLPBP	#N/A
THBS1	MACROH2A1	#N/A	POLR3G	TNFAIP8	#N/A
SLC3A2	LRCH4	#N/A	BCAT2	SVIL	#N/A
TPM1	RP2	#N/A	GYG2	CAVIN2	GYG2
LTA4H	WDHD1	#N/A	RBFOX2	EGFR	#N/A
PEPD	SLC25A12	#N/A	EIF4G3	COL4A1	#N/A
LCP1	MPDZ	#N/A	DNPH1	FGA	#N/A
EZR	UBXN7	#N/A	PRC1	FGB	#N/A
ATP2A2	PAPSS2	#N/A	LIAS	FGG	#N/A
PRKCA	SGPL1	#N/A	LANCL1	ARG1	#N/A
GJA1	ASMTL	#N/A	PEX1	BCHE	#N/A
FLT1	GOT2	#N/A	KIF5C	EPHX1	#N/A
VCL	ASS1	#N/A	MGRN1	LAMC1	#N/A
LMNB1	GBA1	LMNB1	TBC1D4	ALAD	#N/A
FBLN1	ATP1B1	#N/A	PEX10	PLS3	#N/A
RPS3	ALPL	#N/A	DIAPH2	NQO2	DIAPH2
MYL9	PYGL	#N/A	CPNE3	VCL	CPNE3
PTBP1	TPM3	#N/A	CLUH	HK1	#N/A
PSMB5	EPRS1	#N/A	NDUFS3	SLC9A1	#N/A
CCN2	KRT19	#N/A	GCAT	TGM2	#N/A
ALDH1B1	UCHL1	ALDH1B1	PSMD10	UBA1	#N/A
DCTD	ALDOC	#N/A	B3GAT3	ENPP1	#N/A
PGM1	TXN	PGM1	MYO1D	SFPQ	#N/A
LIPA	PC	#N/A	SORBS2	PTPRD	#N/A
CCT6A	CKB	#N/A	NFAT5	CPT2	#N/A
RBM34	MYL4	RBM34	KDM4B	IGFBP5	#N/A
GPD2	JUP	#N/A	EPN2	MYL9	#N/A
RECQL	RPS2	#N/A	PGLS	CANX	#N/A
PTDSS1	SMPD1	#N/A	ATG7	SMARCA1	#N/A
RPL34	IGFBP2	#N/A	LYPLA2	CCN2	#N/A
FASN	SRM	#N/A	ZIC2	EPHA3	#N/A
PCYT1A	LMNB1	#N/A	MPC2	LMOD1	#N/A
NT5C2	MMUT	#N/A	ETHE1	TSPO	#N/A
MMP15	RPL13	#N/A	CEP43	HOXA10	#N/A
CLTCL1	VARS1	#N/A	BAG3	PRDX2	#N/A
EPHA4	AK4	#N/A	AIFM1	STAT3	#N/A
MARS1	DPP4	#N/A	LDHA	CETN2	#N/A
WDR4	CAD	#N/A	ALDH1A1	PNPLA4	#N/A
SESN2	TKT	#N/A	CYB5R3	PRCP	#N/A
RAB8A	CCND2	#N/A	HPRT1	PSMC4	#N/A
RPS11	SLC7A1	#N/A	COL4A1	TNNT2	COL4A1
SNRPD3	ALDH1B1	#N/A	CSTB	MAPK8	#N/A
RAN	L1CAM	#N/A	SOD2	NES	#N/A
RBM6	GALNS	#N/A	ATP5F1B	RPIA	#N/A
MRPS21	IRS1	#N/A	GPX1	CEBPD	#N/A
CDK6	DEK	#N/A	HEXB	SULT1E1	#N/A
FABP5	NUDT1	#N/A	APRT	MTHFS	#N/A
SLC7A5	LONP1	#N/A	CTSB	TPMT	#N/A
TAGLN	PGM1	#N/A	YES1	ALDH3A2	#N/A
CEBPZ	COL15A1	CEBPZ	FH	USP11	#N/A
TYRO3	CAPG	#N/A	LGALS1	CNN1	#N/A
CGNL1	MTOR	CGNL1	HMOX1	MAP2K6	#N/A
GALNT2	RBM34	#N/A	COX6C	AGFG1	#N/A
TRIM26	GATA4	#N/A	RRAS	HK2	#N/A
RIPK1	MKI67	#N/A	ARAF	CTSC	#N/A
TUBB2A	NSF	#N/A	PRKAR1A	HCCS	#N/A
SEPTIN6	GNPDA1	SEPTIN6	HSPD1	ATP1B3	#N/A
FHL2	PLA2G4A	#N/A	ACP2	MANF	#N/A
CTTN	CAPZB	#N/A	TOP2A	ATP5MF	#N/A
FLNC	GCLC	#N/A	CDK4	RAB15	#N/A
KANK1	ADGRE5	#N/A	COL6A1	PRPS1	#N/A
MFSD10	PSMB2	#N/A	BCKDHA	RAB5B	#N/A
CRYM	VPS41	#N/A	ALAS1	UBE2M	#N/A
EMC2	NUDT2	#N/A	LAMP2	VBP1	#N/A
EBP	NUP98	#N/A	P4HA1	PSMC1	#N/A
TOMM20	YARS1	#N/A	PLS3	SNRPD1	PLS3
PTPN14	ALDH18A1	#N/A	APEH	SNRPD2	#N/A
SLC1A5	ADK	#N/A	MIF	RPS4X	#N/A
BAK1	RRP1	#N/A	GNS	RELN	#N/A
NCBP3	RPS3A	#N/A	PHKG2	MRPS36	#N/A
TP53I3	RPS8	#N/A	NQO2	TFAM	NQO2
TMEM97	RPS18	#N/A	CBR1	CDK16	#N/A
KLHDC7A	RPL7A	#N/A	ACADS	XPC	#N/A
ARHGEF16	RPL32	#N/A	PPP3CB	OCRL	#N/A
CPZ	MRPS5	#N/A	GOT1	KMT2A	#N/A
CWF19L1	RPL24	#N/A	CAPN2	SSBP1	#N/A
SPECC1L	RPL19	#N/A	IGFBP2	EEF1A2	#N/A
ZNF770	ANK2	#N/A	NDUFV2	FPGS	#N/A
CCDC137	CEBPZ	#N/A	RAB3A	KHDRBS1	#N/A
MTHFD1L	LRP1	#N/A	ACO1	PUDP	#N/A
APOOL	CRYZ	APOOL	BCKDHB	TFCP2	#N/A
PACS1	CGNL1	#N/A	UBA1	BPTF	UBA1
IRF2BP2	FUT2	#N/A	NME2	ANK3	#N/A
FRAS1	FSTL1	#N/A	FECH	ILK	#N/A
ZDHHC17	TRAF2	#N/A	ANOS1	LSAMP	#N/A
UNC45B	ACACA	#N/A	PTPRG	IQGAP2	#N/A
MB21D2	IK	#N/A	CPT2	DDX39B	CPT2
TRIM22	TUBB3	#N/A	CHM	BLMH	#N/A
SPART	ATR	#N/A	ACAT1	CRMP1	#N/A
LARGE2	SEPTIN6	#N/A	FKBP2	PGM5	#N/A
TTC39C	ARHGEF7	#N/A	AK4	PPA1	#N/A
UXS1	TTLL12	#N/A	GSTM2	RSU1	#N/A
NECAP1	DPYSL3	#N/A	GTF2E1	SURF1	#N/A
KBTBD8	ITPR2	#N/A	TKT	SF1	#N/A
GRPEL2	ITPR1	#N/A	PRDX5	TRIP6	#N/A
HM13	CASP8	#N/A	CMPK1	LAMA4	#N/A
SLC7A3	NCAPH	#N/A	CDC25C	RBBP7	#N/A
PXDN	NCAPD2	#N/A	SRI	HADH	#N/A
UFD1	QPRT	#N/A	CPS1	ATP6V1F	#N/A
FERMT2	DLGAP5	#N/A	AKT2	IAH1	#N/A
PBXIP1	TRIP10	PBXIP1	HIBADH	FILIP1L	#N/A
ECHDC3	ELAVL1	#N/A	PYCR1	KLHL22	#N/A
DYNLL2	ETFDH	#N/A	MPI	RABL3	#N/A
LRATD2	DPYSL2	#N/A	CPOX	TJAP1	#N/A
MBOAT7	PCK2	#N/A	MDH2	CEP78	#N/A
PKP2	LRRFIP1	#N/A	KDM5C	BRMS1L	#N/A
CPPED1	LRRK1	CPPED1	PNPLA4	DDX59	PNPLA4
PRXL2A	TKFC	PRXL2A	PRKCI	SPOUT1	#N/A
ZNF649	PARP14	#N/A	ECI1	CAMSAP1	#N/A
TUBB6	PDCD4	#N/A	STAT1	LYRM7	#N/A
TUBB2B	NOM1	#N/A	LRPPRC	PRPF38B	#N/A
RAB11FIP5	CRB2	#N/A	PRCP	LRCH2	PRCP
RAB34	NIPBL	#N/A	ECE1	MBNL2	#N/A
DPH1	ZCCHC8	#N/A	RANBP1	TBC1D9	#N/A
RAB17	RPL22L1	#N/A	PHKA2	ATG9A	#N/A
POFUT1	PGM2L1	#N/A	BAG6	POGLUT3	#N/A
PHAX	SKIC3	#N/A	GSS	FILIP1	#N/A
RPF1	ULK3	#N/A	IDH2	CENPV	#N/A
MOV10	CSPG4	#N/A	ALDH7A1	THOC6	#N/A
ECHDC1	APOOL	#N/A	PPM1F	ERO1B	#N/A
FAM118A	CD109	#N/A	HINT1	ARMC8	#N/A
NLRP2	SYNE3	#N/A	SEPHS1	GSPT2	#N/A
NOP53	CFAP47	#N/A	PPOX	PHACTR4	#N/A
EMC3	CCDC80	#N/A	CDK9	TMEM256	#N/A
NXF1	MAVS	#N/A	USP11	NECAP1	USP11
WARS2	PATL1	#N/A	NDUFA8	LPCAT1	#N/A
ZC3H7B	ANKMY2	#N/A	HNRNPA3	PCDH19	#N/A
MLH3	AFAP1L2	#N/A	ARHGDIA	KLHDC4	#N/A
SHPK	DIPK2A	SHPK	SEC24C	URGCP	#N/A
RASAL2	CYP2W1	#N/A	AK2	PPIL4	#N/A
EXOC7	PIP4K2C	#N/A	RRP1	OSCP1	#N/A
CCDC9	TRPM4	#N/A	ATP5ME	SCFD1	#N/A
SNX9	IFT81	#N/A	CORO7	ARAP3	#N/A
MAP3K4	NSMAF	#N/A	TUBA4A	RUFY2	#N/A
	GCDH		PAFAH1B2	SEPTIN8	#N/A
	RIT1		SRPK2	PXDN	#N/A
	TNPO1		BASP1	GGH	#N/A
	ARHGEF2		MRPS25	RBPMS	#N/A
	MYDGF		XIAP	PHKB	#N/A
	ITFG2		SPTBN1	SYAP1	#N/A
	PBXIP1		AMPD2	EVI5L	#N/A
	TAMM41		ALDH6A1	SNRNP40	#N/A
	GALM		BDH1	NXPE2	#N/A
	HMCES		ACY1	SEH1L	#N/A
	PGM2		GLO1	CYFIP2	#N/A
	BORCS6		DNM1	SMARCD1	#N/A
	MASTL		FPGS	BTF3L4	FPGS
	VPS39		PTPN11	USP47	#N/A
	PPP1R10		PUDP	LRATD2	PUDP
	HHIP		TWF1	NSD1	#N/A
	USP28		CNTN1	COL21A1	#N/A
	CYP2S1		PSMD2	NEDD4L	#N/A
	VAT1		DDX10	ALS2	#N/A
	TXNDC17		NME3	CNN2	#N/A
	CPPED1		PTK7	PFDN5	#N/A
	PRXL2A		XRCC4	DPYSL5	#N/A
	AARSD1		MTX1	MACROD1	#N/A
	STRA6		TUBB3	MRI1	#N/A
	MAK16		IQGAP2	RBM4	IQGAP2
	NLN		ALCAM	PPP1R12C	#N/A
	UACA		EFR3A	MTMR12	#N/A
	TRIM5		SCRIB	NT5C3A	#N/A
	TRIM2		GAMT	PPIL3	#N/A
	TANGO6		GRB7	PDCL3	#N/A
	TNKS1BP1		ITPR2	CHMP4B	#N/A
	WDR12		IRF3	ANTXR1	#N/A
	SRR		GOLGB1	PEAK1	#N/A
	QRSL1		PTGR1	KAT8	#N/A
	CPVL		EFTUD2	QTRT2	#N/A
	OSGEPL1		PDK1	ELP3	#N/A
	TUT1		PPA1	C17orf75	PPA1
	WDR55		LLGL1	SRA1	#N/A
	METTL7A		LRRC41	DYNLRB1	#N/A
	WDR41		NR6A1	ANLN	#N/A
	RIC8A		SURF1	MXRA5	SURF1
	SLC17A5		TRAM1	CTPS2	#N/A
	HEBP1		RBBP7	POLR3E	RBBP7
	FARSB		NDUFA5	POLR3B	#N/A
	MAN2C1		KYAT1	OCIAD1	#N/A
	SPATS2L		HADH	MIOS	HADH
	UFSP2		IMMT	MTRES1	#N/A
	ABCF3		TKFC	DIP2B	#N/A
	SPTLC3		GLYR1	SLAIN2	#N/A
	BABAM2		VPS26B	STK26	#N/A
	PLEK2		LARP7	TCF20	#N/A
	SMARCAL1		PYCR3	SAP30BP	#N/A
	FLRT3		WDR81	AGO2	#N/A
	MACROH2A2		PSMG4	DNPEP	#N/A
	LARS1		AARS2	PRPF19	#N/A
	GMPR2		CEP170	NENF	#N/A
	MORF4L1		FREM2	NDRG2	#N/A
	TJP2		DCAF8	TPRKB	#N/A
	SHPK		PRR14L	RAP2C	#N/A
	BAZ2A		LYRM7	TCAF1	LYRM7
	FBXO3		VPS53	CLIC4	#N/A
	PCOLCE2		PRPF38B		PRPF38B
	NOB1		BROX		#N/A
	SUFU		FOCAD		#N/A
	PACSIN2		MICOS13		#N/A
	FAF1		RALGAPA1		#N/A
	PROCR		SIGIRR		#N/A
	FZD1		GALNT17		#N/A
	AGTPBP1		SLC25A24		#N/A
	FARSA		HIBCH		#N/A
	MAN2B2		WDR73		#N/A
	TDRKH		RPL22L1		#N/A
	YARS2		SEZ6L2		#N/A
	FBXO7		THADA		#N/A
	RPL36		ARHGEF18		#N/A
	CHST2		TMTC3		#N/A
	ASB3		POGLUT3		POGLUT3
	GTF3C3		TTC21B		#N/A
	BZW2		DCXR		#N/A
			HUWE1		#N/A
			PEG10		#N/A
			PRPF39		#N/A
			NLRX1		#N/A
			NIT1		#N/A
			PTRH1		#N/A
			PDSS2		#N/A
			P3H3		#N/A
			SLC44A2		#N/A
			THNSL1		#N/A
			RNF168		#N/A
			ALDH16A1		#N/A
			NLGN4X		#N/A
			TMEM256		TMEM256
			MICALL1		#N/A
			IGSF1		#N/A
			ARFGAP2		#N/A
			PTGR2		#N/A
			GATD1		#N/A
			SUMF2		#N/A
			PCYOX1L		#N/A
			SMG8		#N/A
			CCNY		#N/A
			FLAD1		#N/A
			B3GNT7		#N/A
			MOSPD2		#N/A
			ALMS1		#N/A
			GNPDA2		#N/A
			ARHGEF40		#N/A
			IPO4		#N/A
			UBASH3B		#N/A
			ABHD5		#N/A
			SCFD2		#N/A
			TGFBRAP1		#N/A
			NELFB		#N/A
			OVCA2		#N/A
			LZIC		#N/A
			UBXN4		#N/A
			LARP4B		#N/A
			AKAP1		#N/A
			GTF2H4		#N/A
			USP9X		#N/A
			TSR2		#N/A
			MTARC2		#N/A
			FAM162A		#N/A
			SYAP1		SYAP1
			EXOC4		#N/A
			ISOC2		#N/A
			LENG1		#N/A
			CMBL		#N/A
			RMI2		#N/A
			ELP4		#N/A
			SCRN2		#N/A
			OTUB1		#N/A
			RUSF1		#N/A
			SFRP2		#N/A
			DHTKD1		#N/A
			NGLY1		#N/A
			NSL1		#N/A
			CDK5RAP3		#N/A
			SCYL1		#N/A
			NUDCD1		#N/A
			PIGS		#N/A
			SLC9A7		#N/A
			PLIN2		#N/A
			MPHOSPH6		#N/A
			CDCA3		#N/A
			DMAC2L		#N/A
			KCTD14		#N/A
			DDX50		#N/A
			TCF25		#N/A
			CMSS1		#N/A
			VPS25		#N/A
			UQCC2		#N/A
			ERP44		#N/A
			RTKN		#N/A
			TSEN34		#N/A
			ANP32E		#N/A
			PI4K2A		#N/A
			FUCA2		#N/A
			PAXX		#N/A
			RPP25		#N/A
			MCRIP2		#N/A
			MRI1		MRI1
			ADI1		#N/A
			RNF126		#N/A
			TMEM147		#N/A
			HIRIP3		#N/A
			OSBPL1A		#N/A
			HYCC1		#N/A
			OSBPL8		#N/A
			FAM117A		#N/A
			MTFR1L		#N/A
			COMMD4		#N/A
			TOLLIP		#N/A
			INTS2		#N/A
			IRF2BPL		#N/A
			UNC93B1		#N/A
			EHD4		#N/A
			PDCL3		PDCL3
			PPA2		#N/A
			RWDD1		#N/A
			ALG9		#N/A
			SUDS3		#N/A
			SRD5A3		#N/A
			LRRC40		#N/A
			C17orf75		C17orf75
			RDH14		#N/A
			PARVB		#N/A
			SPC25		#N/A
			MCCC2		#N/A
			XAB2		#N/A
			ABCB6		#N/A
			IFT46		#N/A
			NIT2		#N/A
			AVEN		#N/A
			GPHN		#N/A
			MYO5C		#N/A
			CTPS2		CTPS2
			MRPL17		#N/A
			IARS2		#N/A
			SIRT3		#N/A
			HPF1		#N/A
			GEMIN8		#N/A
			NDUFB11		#N/A
			MIOS		MIOS
			AATF		#N/A
			ACTR10		#N/A
			NCKIPSD		#N/A
			NDUFAF4		#N/A
			ARHGAP28		#N/A
			IMPACT		#N/A
			ATXN10		#N/A
			VPS29		#N/A
			GRHPR		#N/A
			FTSJ1		#N/A
			STK39		#N/A
			KDM5B		#N/A
			NDRG3		#N/A
			ATP6V1H		#N/A
			TRMT112		#N/A
			DBNL		#N/A
			TASOR		#N/A
			JPT1		#N/A
			APPL1		#N/A
			CNOT11		#N/A
			PSME2		#N/A
			TAOK2		#N/A
			DNPEP		DNPEP
			KIDINS220		#N/A
			MYO6		#N/A
			DUSP12		#N/A
			TIMELESS		#N/A
			DICER1		#N/A
			GSTK1		#N/A
			COQ6		#N/A
			RAP2C		RAP2C
			ASB1		#N/A
			PCYT1B		#N/A
			NFS1		#N/A
			SLC4A7		#N/A

### Sheet: UP in IVSMC Males
iVSMCs
UNC119B	ALDH1B1	Keep
PDLIM1	PGM1	Keep
MEN1	RBM34	Keep
SUPT5H	CEBPZ	Keep
MATN2	CGNL1	Keep
PSMD14	SEPTIN6	Keep
KRIT1	APOOL	Keep
TOR1B	PBXIP1	Keep
MGST3	CPPED1	Keep
SPTBN2	PRXL2A	Keep
BCAT2	SHPK	Keep
SLC31A1		Keep
PHGDH		Keep
EEF1E1		Keep
MYO1B		Keep
STRN		Keep
PPL		Keep
ABCC9		Keep
SNX2		Keep
MACROH2A1		Keep
LRCH4		Keep
RP2		Keep
WDHD1		Keep
SLC25A12		Keep
MPDZ		Keep
UBXN7		Keep
PAPSS2		Keep
SGPL1		Keep
ASMTL		Keep
GOT2		Keep
ASS1		Keep
GBA1		Keep
ATP1B1		Keep
ALPL		Keep
PYGL		Keep
TPM3		Keep
EPRS1		Keep
KRT19		Keep
UCHL1		Keep
ALDOC		Keep
TXN		Keep
PC		Keep
CKB		Keep
MYL4		Keep
JUP		Keep
RPS2		Keep
SMPD1		Keep
IGFBP2		Keep
SRM		Keep
LMNB1		Keep
MMUT		Keep
RPL13		Keep
VARS1		Keep
AK4		Keep
DPP4		Keep
CAD		Keep
TKT		Keep
CCND2		Keep
SLC7A1		Keep
ALDH1B1		Delete
L1CAM		Keep
GALNS		Keep
IRS1		Keep
DEK		Keep
NUDT1		Keep
LONP1		Keep
PGM1		Delete
COL15A1		Keep
CAPG		Keep
MTOR		Keep
RBM34		Delete
GATA4		Keep
MKI67		Keep
NSF		Keep
GNPDA1		Keep
PLA2G4A		Keep
CAPZB		Keep
GCLC		Keep
ADGRE5		Keep
PSMB2		Keep
VPS41		Keep
NUDT2		Keep
NUP98		Keep
YARS1		Keep
ALDH18A1		Keep
ADK		Keep
RRP1		Keep
RPS3A		Keep
RPS8		Keep
RPS18		Keep
RPL7A		Keep
RPL32		Keep
MRPS5		Keep
RPL24		Keep
RPL19		Keep
ANK2		Keep
CEBPZ		Delete
LRP1		Keep
CRYZ		Keep
CGNL1		Delete
FUT2		Keep
FSTL1		Keep
TRAF2		Keep
ACACA		Keep
IK		Keep
TUBB3		Keep
ATR		Keep
SEPTIN6		Delete
ARHGEF7		Keep
TTLL12		Keep
DPYSL3		Keep
ITPR2		Keep
ITPR1		Keep
CASP8		Keep
NCAPH		Keep
NCAPD2		Keep
QPRT		Keep
DLGAP5		Keep
TRIP10		Keep
ELAVL1		Keep
ETFDH		Keep
DPYSL2		Keep
PCK2		Keep
LRRFIP1		Keep
LRRK1		Keep
TKFC		Keep
PARP14		Keep
PDCD4		Keep
NOM1		Keep
CRB2		Keep
NIPBL		Keep
ZCCHC8		Keep
RPL22L1		Keep
PGM2L1		Keep
SKIC3		Keep
ULK3		Keep
CSPG4		Keep
APOOL		Delete
CD109		Keep
SYNE3		Keep
CFAP47		Keep
CCDC80		Keep
MAVS		Keep
PATL1		Keep
ANKMY2		Keep
AFAP1L2		Keep
DIPK2A		Keep
CYP2W1		Keep
PIP4K2C		Keep
TRPM4		Keep
IFT81		Keep
NSMAF		Keep
GCDH		Keep
RIT1		Keep
TNPO1		Keep
ARHGEF2		Keep
MYDGF		Keep
ITFG2		Keep
PBXIP1		Delete
TAMM41		Keep
GALM		Keep
HMCES		Keep
PGM2		Keep
BORCS6		Keep
MASTL		Keep
VPS39		Keep
PPP1R10		Keep
HHIP		Keep
USP28		Keep
CYP2S1		Keep
VAT1		Keep
TXNDC17		Keep
CPPED1		Delete
PRXL2A		Delete
AARSD1		Keep
STRA6		Keep
MAK16		Keep
NLN		Keep
UACA		Keep
TRIM5		Keep
TRIM2		Keep
TANGO6		Keep
TNKS1BP1		Keep
WDR12		Keep
SRR		Keep
QRSL1		Keep
CPVL		Keep
OSGEPL1		Keep
TUT1		Keep
WDR55		Keep
METTL7A		Keep
WDR41		Keep
RIC8A		Keep
SLC17A5		Keep
HEBP1		Keep
FARSB		Keep
MAN2C1		Keep
SPATS2L		Keep
UFSP2		Keep
ABCF3		Keep
SPTLC3		Keep
BABAM2		Keep
PLEK2		Keep
SMARCAL1		Keep
FLRT3		Keep
MACROH2A2		Keep
LARS1		Keep
GMPR2		Keep
MORF4L1		Keep
TJP2		Keep
SHPK		Delete
BAZ2A		Keep
FBXO3		Keep
PCOLCE2		Keep
NOB1		Keep
SUFU		Keep
PACSIN2		Keep
FAF1		Keep
PROCR		Keep
FZD1		Keep
AGTPBP1		Keep
FARSA		Keep
MAN2B2		Keep
TDRKH		Keep
YARS2		Keep
FBXO7		Keep
RPL36		Keep
CHST2		Keep
ASB3		Keep
GTF3C3		Keep
BZW2		Keep

### Sheet: UP in IVSMC Females
P val
Up in female
iVSMCs
SBNO1	ARVCF	Keep
ARVCF	UQCR11	Delete
VWA5A	GYG2	Keep
NME4	DIAPH2	Keep
PLPP3	CPNE3	Keep
UQCR11	COL4A1	Delete
DCLK1	PLS3	Keep
ARPC3	NQO2	Keep
GYG2	UBA1	Delete
TXNL1	CPT2	Keep
NMT2	PNPLA4	Keep
ICMT	PRCP	Keep
DIAPH2	USP11	Delete
SLIT3	FPGS	Keep
CPNE3	PUDP	Delete
ECI2	IQGAP2	Keep
ERAL1	PPA1	Keep
CIAO1	SURF1	Keep
PLPBP	RBBP7	Keep
TNFAIP8	HADH	Keep
SVIL	LYRM7	Keep
CAVIN2	PRPF38B	Keep
EGFR	POGLUT3	Keep
COL4A1	TMEM256	Delete
FGA	SYAP1	Keep
FGB	MRI1	Keep
FGG	PDCL3	Keep
ARG1	C17orf75	Keep
BCHE	CTPS2	Keep
EPHX1	MIOS	Keep
LAMC1	DNPEP	Keep
ALAD	RAP2C	Keep
PLS3		Delete
NQO2		Delete
VCL		Keep
HK1		Keep
SLC9A1		Keep
TGM2		Keep
UBA1		Delete
ENPP1		Keep
SFPQ		Keep
PTPRD		Keep
CPT2		Delete
IGFBP5		Keep
MYL9		Keep
CANX		Keep
SMARCA1		Keep
CCN2		Keep
EPHA3		Keep
LMOD1		Keep
TSPO		Keep
HOXA10		Keep
PRDX2		Keep
STAT3		Keep
CETN2		Keep
PNPLA4		Delete
PRCP		Delete
PSMC4		Keep
TNNT2		Keep
MAPK8		Keep
NES		Keep
RPIA		Keep
CEBPD		Keep
SULT1E1		Keep
MTHFS		Keep
TPMT		Keep
ALDH3A2		Keep
USP11		Delete
CNN1		Keep
MAP2K6		Keep
AGFG1		Keep
HK2		Keep
CTSC		Keep
HCCS		Keep
ATP1B3		Keep
MANF		Keep
ATP5MF		Keep
RAB15		Keep
PRPS1		Keep
RAB5B		Keep
UBE2M		Keep
VBP1		Keep
PSMC1		Keep
SNRPD1		Keep
SNRPD2		Keep
RPS4X		Keep
RELN		Keep
MRPS36		Keep
TFAM		Keep
CDK16		Keep
XPC		Keep
OCRL		Keep
KMT2A		Keep
SSBP1		Keep
EEF1A2		Keep
FPGS		Delete
KHDRBS1		Keep
PUDP		Delete
TFCP2		Keep
BPTF		Keep
ANK3		Keep
ILK		Keep
LSAMP		Keep
IQGAP2		Delete
DDX39B		Keep
BLMH		Keep
CRMP1		Keep
PGM5		Keep
PPA1		Delete
RSU1		Keep
SURF1		Delete
SF1		Keep
TRIP6		Keep
LAMA4		Keep
RBBP7		Delete
HADH		Delete
ATP6V1F		Keep
IAH1		Keep
FILIP1L		Keep
KLHL22		Keep
RABL3		Keep
TJAP1		Keep
CEP78		Keep
BRMS1L		Keep
DDX59		Keep
SPOUT1		Keep
CAMSAP1		Keep
LYRM7		Delete
PRPF38B		Delete
LRCH2		Keep
MBNL2		Keep
TBC1D9		Keep
ATG9A		Keep
POGLUT3		Delete
FILIP1		Keep
CENPV		Keep
THOC6		Keep
ERO1B		Keep
ARMC8		Keep
GSPT2		Keep
PHACTR4		Keep
TMEM256		Delete
NECAP1		Keep
LPCAT1		Keep
PCDH19		Keep
KLHDC4		Keep
URGCP		Keep
PPIL4		Keep
OSCP1		Keep
SCFD1		Keep
ARAP3		Keep
RUFY2		Keep
SEPTIN8		Keep
PXDN		Keep
GGH		Keep
RBPMS		Keep
PHKB		Keep
SYAP1		Delete
EVI5L		Keep
SNRNP40		Keep
NXPE2		Keep
SEH1L		Keep
CYFIP2		Keep
SMARCD1		Keep
BTF3L4		Keep
USP47		Keep
LRATD2		Keep
NSD1		Keep
COL21A1		Keep
NEDD4L		Keep
ALS2		Keep
CNN2		Keep
PFDN5		Keep
DPYSL5		Keep
MACROD1		Keep
MRI1		Delete
RBM4		Keep
PPP1R12C		Keep
MTMR12		Keep
NT5C3A		Keep
PPIL3		Keep
PDCL3		Delete
CHMP4B		Keep
ANTXR1		Keep
PEAK1		Keep
KAT8		Keep
QTRT2		Keep
ELP3		Keep
C17orf75		Delete
SRA1		Keep
DYNLRB1		Keep
ANLN		Keep
MXRA5		Keep
CTPS2		Delete
POLR3E		Keep
POLR3B		Keep
OCIAD1		Keep
MIOS		Delete
MTRES1		Keep
DIP2B		Keep
SLAIN2		Keep
STK26		Keep
TCF20		Keep
SAP30BP		Keep
AGO2		Keep
DNPEP		Delete
PRPF19		Keep
NENF		Keep
NDRG2		Keep
TPRKB		Keep
RAP2C		Delete
TCAF1		Keep
CLIC4		Keep

### Sheet: iPSC vs VSMC gene sex compariso
Pvalue	Related to Vascular function	Related to vascular disease	related to vascular disease in another cell type	source
iVSMCs, up in males
UNC119B	no	yes	no	https://www.ncbi.nlm.nih.gov/pmc/articles/PMC8852935/
PDLIM1
MEN1
SUPT5H
MATN2
PSMD14
KRIT1
TOR1B
MGST3
SPTBN2
BCAT2
SLC31A1
PHGDH
EEF1E1
MYO1B
STRN
PPL
ABCC9
SNX2
MACROH2A1
LRCH4
RP2
WDHD1
SLC25A12
MPDZ
UBXN7
PAPSS2
SGPL1
ASMTL
GOT2
ASS1
GBA1
ATP1B1
ALPL
PYGL
TPM3
EPRS1
KRT19
UCHL1
ALDOC
TXN
PC
CKB
MYL4
JUP
RPS2
SMPD1
IGFBP2
SRM
LMNB1
MMUT
RPL13
VARS1
AK4
DPP4
CAD
TKT
CCND2
SLC7A1
L1CAM
GALNS
IRS1
DEK
NUDT1
LONP1
COL15A1
CAPG
MTOR
GATA4
MKI67
NSF
GNPDA1
PLA2G4A
CAPZB
GCLC
ADGRE5
PSMB2
VPS41
NUDT2
NUP98
YARS1
ALDH18A1
ADK
RRP1
RPS3A
RPS8
RPS18
RPL7A
RPL32
MRPS5
RPL24
RPL19
ANK2
LRP1
CRYZ
FUT2
FSTL1
TRAF2
ACACA
IK
TUBB3
ATR
ARHGEF7
TTLL12
DPYSL3
ITPR2
ITPR1
CASP8
NCAPH
NCAPD2
QPRT
DLGAP5
TRIP10
ELAVL1
ETFDH
DPYSL2
PCK2
LRRFIP1
LRRK1
TKFC
PARP14
PDCD4
NOM1
CRB2
NIPBL
ZCCHC8
RPL22L1
PGM2L1
SKIC3
ULK3
CSPG4
CD109
SYNE3
CFAP47
CCDC80
MAVS
PATL1
ANKMY2
AFAP1L2
DIPK2A
CYP2W1
PIP4K2C
TRPM4
IFT81
NSMAF
GCDH
RIT1
TNPO1
ARHGEF2
MYDGF
ITFG2
TAMM41
GALM
HMCES
PGM2
BORCS6
MASTL
VPS39
PPP1R10
HHIP
USP28
CYP2S1
VAT1
TXNDC17
AARSD1
STRA6
MAK16
NLN
UACA
TRIM5
TRIM2
TANGO6
TNKS1BP1
WDR12
SRR
QRSL1
CPVL
OSGEPL1
TUT1
WDR55
METTL7A
WDR41
RIC8A
SLC17A5
HEBP1
FARSB
MAN2C1
SPATS2L
UFSP2
ABCF3
SPTLC3
BABAM2
PLEK2
SMARCAL1
FLRT3
MACROH2A2
LARS1
GMPR2
MORF4L1
TJP2
BAZ2A
FBXO3
PCOLCE2
NOB1
SUFU
PACSIN2
FAF1
PROCR
FZD1
AGTPBP1
FARSA
MAN2B2
TDRKH
YARS2
FBXO7
RPL36
CHST2
ASB3
GTF3C3
BZW2

### Sheet: UP in IVSMC Females only_final
	Related to Vascular function	Related to vascular disease	related to vascular disease in another cell type	Up or Down	Protective vs Risk?	Disease?	PMID	source
Up in female
iVSMCs
SBNO1	no	no	no
VWA5A	no	no	yes	Upregulated	Risk	Atherosclerosis	38292008	https://www.ncbi.nlm.nih.gov/pmc/articles/PMC10825564/
NME4	no	no	no
PLPP3	yes	yes	no	Downregulated	Protective	aortic aneurysm and transmural rupture	35383201	https://www.ncbi.nlm.nih.gov/pmc/articles/PMC8983654/#:~:text=Loss%20of%20Plpp3%20in%20smooth,stimulates%20aortic%20aneurysm%20formation27
DCLK1	no	no	yes	Upregulated	Risk	Atherosclerosis	36896602	https://www.embopress.org/doi/full/10.15252/emmm.202217198
ARPC3	no	no	no
TXNL1	no	no	no
NMT2	no	no	no
ICMT	yes	yes	no	Mutation / Downregulated	Protective	HGPS, increase cell proliferation	33526168	https://elifesciences.org/articles/63284	knockout in hgps mice restores vsmcs
SLIT3	yes	no	no	?	?		19741192	https://www.ncbi.nlm.nih.gov/pmc/articles/PMC2774558/
ECI2	no	no	yes	Upregulated	Risk	aneurysm	37827202	https://www.sciencedirect.com/science/article/pii/S0925443923002818
ERAL1	no	no	no
CIAO1	no	no	no
PLPBP	no	no	no
TNFAIP8	no	no	no
SVIL	no	no	yes	Upregulated	Risk	Coronary artery/ microvascular dysfunction	38776872		https://www.biorxiv.org/content/10.1101/2021.06.23.449672.full
CAVIN2	no	no	yes	Upregulated	Risk	disturbed flow	34282126	https://www.nature.com/articles/s41420-021-00567-0
EGFR	no	no	no
FGA	no	no	no
FGB	no	no	no					https://bmcmedgenet.biomedcentral.com/articles/10.1186/1471-2350-11-28	*a varient of this is asssociated w disease
FGG	no	yes	yes	Upregulated	Risk	Aortic dysfunction, Hypertension	33304927	https://www.frontiersin.org/articles/10.3389/fcvm.2020.581362/full
ARG1	no	no	yes	Upregulated; Downregulated	Risk	coronary artery disease	30526064; 36252109	https://pubmed.ncbi.nlm.nih.gov/30526064/	https://www.ahajournals.org/doi/10.1161/ATVBAHA.122.318338
BCHE	no	no	yes	Upregulated; Downregulated	Risk	coronary artery disease; hypertension	12387587	https://pubmed.ncbi.nlm.nih.gov/12387587/
EPHX1	no	no	no
LAMC1	yes	no	no	Upregulated	Risk		33230159	https://www.ncbi.nlm.nih.gov/pmc/articles/PMC7683538/
ALAD	no	no	no
VCL	yes	no	yes	Downregulated	Risk	Atherosclerosis	38287421	https://www.ncbi.nlm.nih.gov/pmc/articles/PMC10826019/	https://bmcgenomics.biomedcentral.com/articles/10.1186/1471-2164-15-965
HK1	no	no	yes	Downregulated	Risk	Coronary Artery disease	26351984	https://www.ncbi.nlm.nih.gov/pmc/articles/PMC4651403/
SLC9A1	yes	no	yes	Upregulated	Risk	Hypertension	34440087	https://www.mdpi.com/2227-9059/9/8/883
TGM2	yes	no	no	Downregulated	Protective	Hypertension	34326316	https://www.ncbi.nlm.nih.gov/pmc/articles/PMC8322091/
ENPP1	yes	no	no	Mutation		Hypertension	36937905	https://www.frontiersin.org/articles/10.3389/fcvm.2023.1105381/full#:~:text=Generalized%20arterial%20calcification%20of%20infancy%20(GACI)%20is%20a%20rare%20genetic,intrauterine%20or%20early%20infancy%20death.
SFPQ	yes	no	no				28743736	https://www.ncbi.nlm.nih.gov/pmc/articles/PMC5548871/
PTPRD	no	no	no
IGFBP5	no	no	yes	Upregulated	Risk	Coronary artery Disease	32194505	https://www.ncbi.nlm.nih.gov/pmc/articles/PMC7063065/#:~:text=IGFBP%2D5%20may%20play%20a,mortality%20in%20humans%20(136).
MYL9	yes	no	no	Downregulated			34012019	https://www.nature.com/articles/s41598-021-90119-4
CANX	no	yes	no	Upregulated	Risk	Atherosclerosis	22582288	https://www.sciencedirect.com/science/article/pii/S0032579119402496
SMARCA1	no	no	no						*this is x-linked
CCN2	yes	yes	no	Downregulated	Risk	aneurysm	36625347	https://insight.jci.org/articles/view/162987
EPHA3	no	no	no
LMOD1	yes	yes	no	Downregulated	Risk	Coronary Artery Disease	30444878	https://pubmed.ncbi.nlm.nih.gov/30444878/
TSPO	yes	yes	no	Upregulated	Risk	Atherosclerosis	31515530	https://www.ncbi.nlm.nih.gov/pmc/articles/PMC7471478/#:~:text=These%20results%20suggest%20that%20TSPO,diseases%20including%20atherosclerosis%20and%20restenosis.
HOXA10	no	no	no
PRDX2	yes	yes	no	Upregulated	Protective	Athersclerosis	33791345	https://www.frontiersin.org/articles/10.3389/fcvm.2021.624796/full#:~:text=10.3389%2Ffcvm.2021.624796-,PRDX2%20Protects%20Against%20Atherosclerosis%20by%20Regulating%20the%20Phenotype%20and,the%20Vascular%20Smooth%20Muscle%20Cell
STAT3	yes	no	no	Upregulated	Risk	Vascular Injury - neointimal lesions	22418922	https://www.ncbi.nlm.nih.gov/pmc/articles/PMC3350628/
CETN2	no	no	no
PSMC4	no	no	no
TNNT2	yes	yes	no	Upregulated	Risk	Aortic Aneurysm and Dissection	37555319	https://www.ahajournals.org/doi/10.1161/CIRCULATIONAHA.123.063332
MAPK8	no	yes	no	Downregulated	Risk	Ischemia	27504807	https://elifesciences.org/articles/18414
NES	yes	yes	no				19896481	https://pubmed.ncbi.nlm.nih.gov/19896481/		*not connected to disease
RPIA	no	no	no
CEBPD	yes	yes	no	Upregulated	Risk	Atherosclerosis	25614278	https://www.ahajournals.org/doi/10.1161/atvbaha.114.305218
SULT1E1	yes	no	no	Upregulated	Risk	Atherosclerosis	23685729	https://www.spandidos-publications.com/10.3892/mmr.2013.1483	*this is related to estrogen
MTHFS	no	no	yes	Upregulated	Protective	CVD		https://www.sciencedirect.com/science/article/pii/S0022316622027493	https://www.ahajournals.org/doi/10.1161/HYPERTENSIONAHA.123.22334	https://www.ncbi.nlm.nih.gov/pmc/articles/PMC5377265/	*This is an SNP
TPMT	no	no	no
ALDH3A2	yes	yes	no	Upregulated	Risk	Atherosclerosis	36224302	https://www.ncbi.nlm.nih.gov/pmc/articles/PMC9556750/
CNN1	yes	yes	no	Upregulated	Protective?	Healthy vsmcs	36411459	https://biosignaling.biomedcentral.com/articles/10.1186/s12964-022-00993-2
MAP2K6	yes	no	no	Downregulated	Risk?	Atherosclerosis	23175675	https://www.ahajournals.org/doi/full/10.1161/atvbaha.112.300645	https://doi.org/10.3389/fcvm.2021.657544
AGFG1	no	yes	no	Upregulated	Risk	Aortic Dissection	35178459	https://www.hindawi.com/journals/jir/2022/7585149/
HK2	yes	no	no				36370492	https://pubmed.ncbi.nlm.nih.gov/36370492/
CTSC	yes	yes	no	Mutation/Downregulation	Protective/reduced risk	Atherosclerosis	31926332	https://www.ncbi.nlm.nih.gov/pmc/articles/PMC7029168/
HCCS	no	no	no
ATP1B3	no	no	yes	Upregulated	Risk	Aneurysm	36172868	https://www.ahajournals.org/doi/10.1161/ATVBAHA.122.317953
MANF	yes	yes	no	Upregulated	Risk?		38145449	https://assets.researchsquare.com/files/rs-3169400/v1/6cc40fcc-589a-4c7a-9aeb-ea511492b819.pdf?c=1704121529
ATP5MF	no	no	yes	Upregulated	Risk?	Coronary Artery Disease?	6433946	https://www.nature.com/articles/s44161-023-00312-z	*concern: expression is higher in CMs of CAD patients
RAB15	yes	yes	no	Upregulated	Risk	Atherosclerosis	36231021; 26305474	https://www.ncbi.nlm.nih.gov/pmc/articles/PMC9563587/	https://www.ncbi.nlm.nih.gov/pmc/articles/PMC4548952/
PRPS1	no	no	no
RAB5B	no	no	yes	Upregulated	Protective	Atherosclerosis, Hypertension	30333257	https://www.ncbi.nlm.nih.gov/pmc/articles/PMC6328933/
UBE2M	no	no	no
VBP1	no	no	yes	Downregulated	Protective	Coronary vascular dysfunction	23685742	https://doi.org/10.1161/circulationaha.112.001238
PSMC1	no	no	yes	Upregulated?	Risk	Coronary artery disease?	26986213	https://www.ncbi.nlm.nih.gov/pmc/articles/PMC4795702/	upregulated in MPS I dogs, which often have diffuse coronary artery stenosis
SNRPD1	no	no	yes	Downregulated	Protective	aneurysm	37827202	https://www.sciencedirect.com/science/article/pii/S0925443923002818	*this is also related to PSC spliceosome: https://www.sciencedirect.com/science/article/pii/S1873506117300971
SNRPD2	no	no	yes	Upregulated	Risk	Cornary Artery Disease	32981416	https://www.ncbi.nlm.nih.gov/pmc/articles/PMC7641189/
RPS4X	no	yes	no	Upregulated	Risk	Myocardial Infarction	29876469	https://www.ncbi.nlm.nih.gov/pmc/articles/PMC5988399/
RELN	no	no	yes	Upregulation	Risk	Atherosclerosis	26980442	https://pubmed.ncbi.nlm.nih.gov/26980442/	*if they removed this, less athero
MRPS36	no	no	no
TFAM	yes	no	no	Upregulated	Risk	Vascular disease	36834896; 36312244	https://www.ncbi.nlm.nih.gov/pmc/articles/PMC9961025/	https://www.ncbi.nlm.nih.gov/pmc/articles/PMC9597684/
CDK16	no	no	no
XPC	no	no	no
OCRL	maybe	no	no				33738288	https://www.ncbi.nlm.nih.gov/pmc/articles/PMC7960786/
KMT2A	no	no	no
SSBP1	no	no	no
EEF1A2	no	no	no
KHDRBS1	no	no	no
TFCP2	no	no	yes	Downregulated	Risk	Coronary Artery Disease	36889372	https://www.sciencedirect.com/science/article/abs/pii/S1567133X23000054
BPTF	no	no	no
ANK3	no	no	yes
ILK	yes	yes	no				19262169	https://www.ncbi.nlm.nih.gov/pmc/articles/PMC2679879/		Based on our studies using injury models mimicking cellular events in occlusive vascular disease, we propose that ILK functions to maintain SMCs in a stationary, contractile phenotype in the normal artery. Following arterial injury, decreased ILK expression facilitates the reorganization of focal adhesions and the actin cytoskeleton, allowing for more efficient SMC migration and proliferation to …
LSAMP	yes	yes	no	Mutation	Risk	Coronary Artery Disease	18318786	https://www.ncbi.nlm.nih.gov/pmc/articles/PMC2652886/
DDX39B	no	no	no
BLMH	no	yes	no				28413470	https://www.ncbi.nlm.nih.gov/pmc/articles/PMC5377265/
CRMP1	yes	no	no				28413470	https://pubmed.ncbi.nlm.nih.gov/28413470/
PGM5	no	no	yes			Atherosclerosis	28740544	https://www.ncbi.nlm.nih.gov/pmc/articles/PMC5505053/
RSU1	no	no	no
SF1	no	no	no
TRIP6	no	no	no
LAMA4	no	no	no
ATP6V1F	no	no	no
IAH1	no	no	yes	Downregulated	Protective	Aneurysm	35280433	https://www.ncbi.nlm.nih.gov/pmc/articles/PMC8914561/	*in Lou's paper… higher in healthy subjects than aneurysm ones
FILIP1L	no	no	no
KLHL22	no	no	yes	Mutation	Risk	Coronary artery disease	35959094	https://www.sciencedirect.com/science/article/pii/S2666602222000696	*associated with survival in females with coronary artery disease!
RABL3	no	no	no
TJAP1	no	yes	no	Upregulated, downregulated	Risk	Myocardial infarction	29876469; 28396569	https://www.ncbi.nlm.nih.gov/pmc/articles/PMC5988399/	https://www.ahajournals.org/doi/pdf/10.1161/JAHA.116.004739	*depends on white european vs african american.
CEP78	no	no	no
BRMS1L	no	no	yes			Hypertension?	33568719	https://www.ncbi.nlm.nih.gov/pmc/articles/PMC7875986/
DDX59	no	no	yes	Downregulated	Risk	Coronary artery disease; Abnormal vascular development	30444878; 32591598	https://www.ncbi.nlm.nih.gov/pmc/articles/PMC6268002/	https://www.nature.com/articles/s41598-020-67001-w	*candidate gene for coronary artery disease
SPOUT1	no	no	no
CAMSAP1	no	no	no
LRCH2	no	no	no
MBNL2	yes	no	no				27317697	https://www.ncbi.nlm.nih.gov/pmc/articles/PMC5062968/
TBC1D9	no	no	yes	Downregulated	Protective	Atherosclerosis	34712662	https://www.ncbi.nlm.nih.gov/pmc/articles/PMC8546328/	*downregulated in atherosclerosis samples vs control.. miRNA targets this gene
ATG9A	yes	yes	no	Upregulated	Protective	Atherosclerosis	35090378	https://pubmed.ncbi.nlm.nih.gov/35090378/
FILIP1	no	no	no
CENPV	no	no	no					https://www.ncbi.nlm.nih.gov/pmc/articles/PMC9323755/
THOC6	no	no	no
ERO1B	no	no	no
ARMC8	no	no	yes			Atherosclerosis	31539914	https://www.ncbi.nlm.nih.gov/pmc/articles/PMC6698662/
GSPT2	no	no	no
PHACTR4	yes	no	yes		Protective	Atherosclerosis	37225873; 25143458	https://www.ncbi.nlm.nih.gov/pmc/articles/PMC10206587/	https://journals.physiology.org/doi/full/10.1152/ajprenal.00163.2014
NECAP1	no	no	yes	Upregulated	Risk	Coronary Artery Disease	34565095	https://www.imrpress.com/journal/RCM/22/3/10.31083/j.rcm2203103/htm
LPCAT1	no	yes	no		Risk	coronary artery disease	32396387	https://www.ahajournals.org/doi/10.1161/CIRCGEN.119.002806
PCDH19	no	no	no						*linked to x-linked diseases
KLHDC4	no	no	yes			Cardiac allograft vasculopathy		https://www.amjtransplant.org/article/S1600-6135(24)00069-8/fulltext
URGCP	no	no	no
PPIL4	no	no	no
OSCP1	no	no	yes			Peripheral artery disease	34712662	https://pubmed.ncbi.nlm.nih.gov/26690514/
SCFD1	no	no	no
ARAP3	yes	no	no				35427166	https://www.science.org/doi/10.1126/sciadv.abm3471
RUFY2	no	no	no
SEPTIN8	no	no	no
PXDN	yes	no	yes	Downregulated	Protective	Atherosclerosis	35219848	https://www.sciencedirect.com/science/article/pii/S089158492200079X?via%3Dihub
GGH	no	no	yes	Mutation	Protective	Cardiovascular disease	22649255	https://pubmed.ncbi.nlm.nih.gov/22649255/	*variant associated with reduced CVD risk in MALES
RBPMS	yes	no	no				31283468	https://www.ncbi.nlm.nih.gov/pmc/articles/PMC6613909/	https://www.biorxiv.org/content/10.1101/2022.11.27.516868v1
PHKB	maybe	maybe	no				37476587
EVI5L	no	no	no
SNRNP40	no	no	no
NXPE2	no	no	no
SEH1L	no	no	no
CYFIP2	no	no	no
SMARCD1	yes	yes	no	Upregulated	Risk	Aneurysm	32787523	https://pubmed.ncbi.nlm.nih.gov/32787523/
BTF3L4	no	no	yes					https://www.ncbi.nlm.nih.gov/pmc/articles/PMC8469527/
USP47	yes	no	yes			Atherosclerosis	35509185	https://www.ncbi.nlm.nih.gov/pmc/articles/PMC9090392/
LRATD2	no	no	no
NSD1	no	no	no
COL21A1	no	no	yes	Mutation			35922433	https://www.ncbi.nlm.nih.gov/pmc/articles/PMC9349177/
NEDD4L	yes	no	yes	Downregulated	Risk	Atherosclerosis	28029182	https://onlinelibrary.wiley.com/doi/pdf/10.1002/jbmr.3073	https://www.ncbi.nlm.nih.gov/pmc/articles/PMC7586430/	*deficiency promotes vascular calcification
ALS2	no	no	no
CNN2	yes	no	yes	Upregulated	Risk	Atherosclerosis	26970176; 27575021	https://pubmed.ncbi.nlm.nih.gov/26970176/	https://www.ncbi.nlm.nih.gov/pmc/articles/PMC5325694/
PFDN5	no	no	yes				33372532	https://doi.org/10.1161/JAHA.120.018020
DPYSL5	no	no	yes		Risk	Hypertension	23118132; 17554300	https://www.ncbi.nlm.nih.gov/pmc/articles/PMC3583256/
MACROD1	no	no	no
RBM4	yes	no	no			Cardiovascular Disease	36408906	https://academic.oup.com/nar/article/50/20/11895/6835366
PPP1R12C	no	no	no
MTMR12	no	no	no
NT5C3A	no	no	no
PPIL3	no	no	no
CHMP4B	no	no	yes	Downregulated	Risk	Aneurysm	37827202	https://www.sciencedirect.com/science/article/pii/S0925443923002818
ANTXR1	no	no	yes	Upregulated	Risk	Peripheral artery disease	26785120	https://www.ncbi.nlm.nih.gov/pmc/articles/PMC4718698/
PEAK1	yes	no	no			Cardiovascular disease	35241704	https://doi.org/10.1038%2Fs41598-022-07280-7
KAT8	no	no	yes	Upregulated	Risk	Coronary Artery Disease	30355081 ; 38334359	https://www.ahajournals.org/doi/10.1161/CIRCRESAHA.118.312497; https://elifesciences.org/articles/85235
QTRT2	no	no	no
ELP3	no	no	no
SRA1	no	no	yes			Atherosclerosis	24388105	https://www.ncbi.nlm.nih.gov/pmc/articles/PMC4163848/
DYNLRB1	no	no	yes	Mutation	Risk	Coronary Artery Disease	28530674	https://www.ncbi.nlm.nih.gov/pmc/articles/PMC5555387/
ANLN	yes	no	yes			Aneurysm	36579645	https://www.ahajournals.org/doi/10.1161/ATVBAHA.122.318135	https://era.ed.ac.uk/handle/1842/36555
MXRA5	no	no	no
POLR3E	no	no	no
POLR3B	no	no	no
OCIAD1	no	no	no
MTRES1	no	no	no
DIP2B	no	no	yes	Mutation	Risk	Coronary Artery Disease	29491472	https://pubmed.ncbi.nlm.nih.gov/29491472/
SLAIN2	no	no	yes	Downregulated		Low wall shear stress regions	23284944	https://www.ncbi.nlm.nih.gov/pmc/articles/PMC3527404/
STK26	no	no	no
TCF20	no	no	no
SAP30BP	no	no	no
AGO2	no	no	yes		Risk	Aneurysm	32151690; 36924230	https://pubmed.ncbi.nlm.nih.gov/32151690/	https://pubmed.ncbi.nlm.nih.gov/36924230/
PRPF19	no	no	no
NENF	no	no	no
NDRG2	no	no	yes			Atherosclerosis	34470477; 19815093	https://pubmed.ncbi.nlm.nih.gov/34470477/	https://www.sciencedirect.com/science/article/pii/S1388198109002352	*sex differences identified in mice
TPRKB	no	no	yes		Risk	Atherosclerosis	28902926	https://www.ncbi.nlm.nih.gov/pmc/articles/PMC5597284/
TCAF1	no	no	yes		Risk	Coronary Artery Disease	34121455	https://doi.org/10.1152/physiolgenomics.00020.2021
CLIC4	no	no	yes			Atherosclerosis	33439448	https://link.springer.com/article/10.1007/s11010-020-04035-8

### Sheet: Sheet2
VSMCs undergo phenotype transformation, proliferate, migrate and secrete extracellular matrix components, resulting in neointima formation in response to injury or other stimuli
