## Supplementary material for "Identification of Disease-relevant, Sex-based Proteomic Differences in iPSC-derived Vascular Smooth Muscle": Suppl Table 9_PINE.cluego_iVSMC.xlsx

### Sheet: PINE.cluego_iVSMC
LeadingGOTerm	ID	GOTerm	Ontology Source	Term PValue	Term PValue Corrected with Bonferroni step down	Group PValue	Group PValue Corrected with Bonferroni step down	GOLevels	GOGroups	% Associated Genes	Nr. Genes	Associated Genes Found	% Nr. Genes Changed	Term Status
FALSE	GO:0016812	hydrolase activity, acting on carbon-nitrogen (but not peptide) bonds, in cyclic amides	GO_MolecularFunction-EBI-UniProt-GOA-ACAP-ARAP_13.05.2021_00h00	6.07703e-06	0.00305675	2.8178e-21	3.38135e-20	[4]	Group12	38.4615	5	[CAD, CRMP1, DPYSL2, DPYSL3, DPYSL5]	60	Upregulation
FALSE	GO:0043034	costamere	GO_CellularComponent-EBI-UniProt-GOA-ACAP-ARAP_13.05.2021_00h00	1.06758e-07	5.6368e-05	1.78471e-12	1.78471e-11	[2, 5, 6, 7]	Group11	36.8421	7	[ANK2, ANK3, ILK, KRT19, PGM5, SVIL, VCL]	-71	Downregulation
FALSE	GO:0006206	pyrimidine nucleobase metabolic process	GO_BiologicalProcess-EBI-UniProt-GOA-ACAP-ARAP_13.05.2021_00h00	9.06664e-07	0.000471465	2.8178e-21	3.38135e-20	[5, 6, 7]	Group12	28	7	[CAD, CRMP1, CTPS2, DPYSL2, DPYSL3, DPYSL5, MTOR]	NA	No change
FALSE	GO:0006098	pentose-phosphate shunt	GO_BiologicalProcess-EBI-UniProt-GOA-ACAP-ARAP_13.05.2021_00h00	8.28681e-05	0.0387823	2.8178e-21	3.38135e-20	[4, 5, 6]	Group12	23.8095	5	[PGM2, PHGDH, RPIA, SHPK, TKT]	80	Upregulation
FALSE	GO:0043039	tRNA aminoacylation	GO_BiologicalProcess-EBI-UniProt-GOA-ACAP-ARAP_13.05.2021_00h00	1.05602e-08	5.60749e-06	2.8178e-21	3.38135e-20	[5, 6, 8, 9]	Group12	22	11	[AARSD1, EEF1E1, EPRS1, FARSA, FARSB, LARS1, PPA1, QRSL1, VARS1, YARS1, YARS2]	91	Upregulation
FALSE	GO:0009112	nucleobase metabolic process	GO_BiologicalProcess-EBI-UniProt-GOA-ACAP-ARAP_13.05.2021_00h00	1.00045e-06	0.000519232	2.8178e-21	3.38135e-20	[4, 5, 6]	Group12	18.75	9	[CAD, CRMP1, CTPS2, DPYSL2, DPYSL3, DPYSL5, GMPR2, MTOR, PRPS1]	NA	No change
FALSE	GO:0004812	aminoacyl-tRNA ligase activity	GO_MolecularFunction-EBI-UniProt-GOA-ACAP-ARAP_13.05.2021_00h00	6.138e-06	0.00308128	2.8178e-21	3.38135e-20	[4]	Group12	17.7778	8	[AARSD1, EPRS1, FARSA, FARSB, LARS1, VARS1, YARS1, YARS2]	100	Upregulation
FALSE	GO:0051156	glucose 6-phosphate metabolic process	GO_BiologicalProcess-EBI-UniProt-GOA-ACAP-ARAP_13.05.2021_00h00	1.71022e-06	0.000882472	2.8178e-21	3.38135e-20	[4, 5]	Group12	17.6471	9	[GNPDA1, HK1, HK2, PGM2, PGM2L1, PHGDH, RPIA, SHPK, TKT]	67	Upregulation
FALSE	GO:0019320	hexose catabolic process	GO_BiologicalProcess-EBI-UniProt-GOA-ACAP-ARAP_13.05.2021_00h00	1.4587e-06	0.000755606	2.8178e-21	3.38135e-20	[5, 6]	Group12	15.625	10	[ALDOC, FUT2, GALM, GNPDA1, HK1, HK2, PGM2, PGM2L1, SLC25A12, TKFC]	80	Upregulation
FALSE	GO:0016879	ligase activity, forming carbon-nitrogen bonds	GO_MolecularFunction-EBI-UniProt-GOA-ACAP-ARAP_13.05.2021_00h00	3.72196e-05	0.0179771	2.8178e-21	3.38135e-20	[3]	Group12	14.0351	8	[ASS1, CAD, CTPS2, FPGS, GCLC, MTHFS, QRSL1, TTLL12]	62	Upregulation
TRUE	GO:1902041	regulation of extrinsic apoptotic signaling pathway via death domain receptors	GO_BiologicalProcess-EBI-UniProt-GOA-ACAP-ARAP_13.05.2021_00h00	9.72771e-05	0.0452338	9.72771e-05	9.72771e-05	[6, 7, 8, 9]	Group04	12.3077	8	[ARHGEF2, CASP8, ETFDH, FAF1, FGA, FGB, FGG, TRAF2]	62	Upregulation
FALSE	GO:0072527	pyrimidine-containing compound metabolic process	GO_BiologicalProcess-EBI-UniProt-GOA-ACAP-ARAP_13.05.2021_00h00	2.15479e-06	0.00110325	2.8178e-21	3.38135e-20	[4]	Group12	12.1212	12	[AK4, CAD, CRMP1, CTPS2, DPYSL2, DPYSL3, DPYSL5, MTOR, NME4, NT5C3A, PRPS1, PUDP]	NA	No change
FALSE	GO:0009064	glutamine family amino acid metabolic process	GO_BiologicalProcess-EBI-UniProt-GOA-ACAP-ARAP_13.05.2021_00h00	9.90346e-06	0.00492202	2.8178e-21	3.38135e-20	[5, 6, 8]	Group12	11.4583	11	[ALDH18A1, ARG1, ASS1, CAD, CTPS2, FPGS, GCLC, GOT2, MTHFS, PHGDH, SLC25A12]	64	Upregulation
FALSE	GO:0044291	cell-cell contact zone	GO_CellularComponent-EBI-UniProt-GOA-ACAP-ARAP_13.05.2021_00h00	8.11479e-05	0.0380584	1.78471e-12	1.78471e-11	[5]	Group11	11.1111	9	[ANK2, ANK3, ATP1B1, JUP, PGM5, RAP2C, SLC9A1, TJP2, VCL]	NA	No change
FALSE	GO:0005977	glycogen metabolic process	GO_BiologicalProcess-EBI-UniProt-GOA-ACAP-ARAP_13.05.2021_00h00	9.82962e-05	0.0456094	2.8178e-21	3.38135e-20	[6, 7]	Group12	10.8434	9	[ENPP1, GYG2, IRS1, MTOR, PGM1, PGM2, PGM2L1, PHKB, PYGL]	67	Upregulation
FALSE	GO:0034109	homotypic cell-cell adhesion	GO_BiologicalProcess-EBI-UniProt-GOA-ACAP-ARAP_13.05.2021_00h00	4.79431e-05	0.0229168	1.78471e-12	1.78471e-11	[4]	Group11	10.6383	10	[ANK3, FGA, FGB, FGG, ILK, JUP, MYL9, PLPP3, TJP2, VCL]	-80	Downregulation
FALSE	GO:0045047	protein targeting to ER	GO_BiologicalProcess-EBI-UniProt-GOA-ACAP-ARAP_13.05.2021_00h00	1.90499e-05	0.00935352	2.8178e-21	3.38135e-20	[6, 7, 8]	Group12	9.83606	12	[CHMP4B, RPL13, RPL19, RPL24, RPL32, RPL36, RPL7A, RPS18, RPS2, RPS3A, RPS4X, RPS8]	83	Upregulation
FALSE	GO:0022626	cytosolic ribosome	GO_CellularComponent-EBI-UniProt-GOA-ACAP-ARAP_13.05.2021_00h00	6.40448e-05	0.0303573	2.8178e-21	3.38135e-20	[3, 4, 5, 6]	Group12	9.40171	11	[RPL13, RPL19, RPL24, RPL32, RPL36, RPL7A, RPS18, RPS2, RPS3A, RPS4X, RPS8]	91	Upregulation
FALSE	GO:0000184	nuclear-transcribed mRNA catabolic process, nonsense-mediated decay	GO_BiologicalProcess-EBI-UniProt-GOA-ACAP-ARAP_13.05.2021_00h00	3.88634e-05	0.0186933	2.8178e-21	3.38135e-20	[7, 8, 9, 10]	Group12	9.1603	12	[GSPT2, RPL13, RPL19, RPL24, RPL32, RPL36, RPL7A, RPS18, RPS2, RPS3A, RPS4X, RPS8]	83	Upregulation
FALSE	GO:0002181	cytoplasmic translation	GO_BiologicalProcess-EBI-UniProt-GOA-ACAP-ARAP_13.05.2021_00h00	4.37786e-06	0.00222395	2.8178e-21	3.38135e-20	[6, 7, 8]	Group12	9.14634	15	[GSPT2, MTOR, RBM4, RPL13, RPL19, RPL22L1, RPL24, RPL32, RPL36, RPL7A, RPS18, RPS2, RPS3A, RPS4X, RPS8]	80	Upregulation
TRUE	GO:0060048	cardiac muscle contraction	GO_BiologicalProcess-EBI-UniProt-GOA-ACAP-ARAP_13.05.2021_00h00	2.02107e-05	0.00988304	2.02107e-05	8.08429e-05	[6]	Group07	9.09091	13	[ANK2, ASB3, ATP1B1, CCN2, GATA4, JUP, MAP2K6, MTOR, MYL4, NEDD4L, SLC9A1, TNNT2, TRPM4]	62	Upregulation
FALSE	GO:0016052	carbohydrate catabolic process	GO_BiologicalProcess-EBI-UniProt-GOA-ACAP-ARAP_13.05.2021_00h00	5.71584e-07	0.000297795	2.8178e-21	3.38135e-20	[4]	Group12	8.63636	19	[ALDOC, FUT2, GALM, GNPDA1, HK1, HK2, MAN2B2, MAN2C1, NUP98, PGM1, PGM2, PGM2L1, PHGDH, PHKB, PYGL, SEH1L, SLC25A12, STAT3, TKFC]	74	Upregulation
FALSE	GO:0006520	cellular amino acid metabolic process	GO_BiologicalProcess-EBI-UniProt-GOA-ACAP-ARAP_13.05.2021_00h00	7.7832e-11	4.21849e-08	2.8178e-21	3.38135e-20	[3, 4, 6]	Group12	8.62534	32	[AARSD1, ALDH18A1, ARG1, ASS1, BCAT2, BLMH, CAD, CTPS2, EEF1E1, EPRS1, FARSA, FARSB, FPGS, GCDH, GCLC, GOT2, LARS1, MMUT, MRI1, MTHFS, PHGDH, PPA1, PSMB2, PSMC1, PSMC4, PSMD14, QRSL1, SLC25A12, SRR, VARS1, YARS1, YARS2]	72	Upregulation
FALSE	GO:0070972	protein localization to endoplasmic reticulum	GO_BiologicalProcess-EBI-UniProt-GOA-ACAP-ARAP_13.05.2021_00h00	4.13108e-05	0.0198292	2.8178e-21	3.38135e-20	[6]	Group12	8.49673	13	[ANK2, CHMP4B, RPL13, RPL19, RPL24, RPL32, RPL36, RPL7A, RPS18, RPS2, RPS3A, RPS4X, RPS8]	85	Upregulation
FALSE	GO:0072329	monocarboxylic acid catabolic process	GO_BiologicalProcess-EBI-UniProt-GOA-ACAP-ARAP_13.05.2021_00h00	9.14689e-05	0.0426245	2.8178e-21	3.38135e-20	[6, 7]	Group12	8.39161	12	[ALDH3A2, CPT2, CYP2W1, ECI2, ETFDH, GCDH, HADH, IRS1, MMUT, MTOR, PCK2, PHGDH]	67	Upregulation
FALSE	GO:0030027	lamellipodium	GO_CellularComponent-EBI-UniProt-GOA-ACAP-ARAP_13.05.2021_00h00	2.8026e-06	0.00143213	1.78471e-12	1.78471e-11	[3, 4]	Group11	8.10811	18	[ALS2, ANTXR1, ARAP3, ARHGEF7, ARPC3, CAPG, CAPZB, CSPG4, DPP4, DPYSL3, ILK, IQGAP2, PHACTR4, PLEK2, PXDN, SLC9A1, SNX2, TUBB3]	NA	No change
FALSE	GO:0005996	monosaccharide metabolic process	GO_BiologicalProcess-EBI-UniProt-GOA-ACAP-ARAP_13.05.2021_00h00	4.15558e-08	2.20246e-05	2.8178e-21	3.38135e-20	[3, 4]	Group12	8.01282	25	[ALDOC, ENPP1, FUT2, GALM, GCLC, GNPDA1, GOT2, HK1, HK2, IRS1, MAN2B2, MAN2C1, MTOR, NLN, PC, PCK2, PGM1, PGM2, PGM2L1, PGM5, PHGDH, RPIA, SLC25A12, TKFC, TKT]	80	Upregulation
FALSE	GO:0005925	focal adhesion	GO_CellularComponent-EBI-UniProt-GOA-ACAP-ARAP_13.05.2021_00h00	1.93057e-10	1.04058e-07	1.78471e-12	1.78471e-11	[5]	Group11	7.74336	35	[ADGRE5, ARHGEF2, ARHGEF7, ARPC3, CNN1, CNN2, CPNE3, CSPG4, DPP4, EGFR, FLRT3, FZD1, ILK, JUP, L1CAM, LRP1, PACSIN2, PDLIM1, PEAK1, PGM5, PROCR, PXDN, RPL19, RPL7A, RPS18, RPS2, RPS3A, RPS4X, RPS8, RSU1, SLC9A1, SVIL, TGM2, TRIP6, VCL]	NA	No change
FALSE	GO:0006399	tRNA metabolic process	GO_BiologicalProcess-EBI-UniProt-GOA-ACAP-ARAP_13.05.2021_00h00	3.48733e-05	0.0168787	2.8178e-21	3.38135e-20	[7, 8]	Group12	7.69231	15	[AARSD1, EEF1E1, ELP3, EPRS1, FARSA, FARSB, LARS1, OSGEPL1, PPA1, QRSL1, QTRT2, TPRKB, VARS1, YARS1, YARS2]	73	Upregulation
FALSE	GO:0019318	hexose metabolic process	GO_BiologicalProcess-EBI-UniProt-GOA-ACAP-ARAP_13.05.2021_00h00	1.97557e-06	0.00101544	2.8178e-21	3.38135e-20	[4, 5]	Group12	7.36842	21	[ALDOC, ENPP1, FUT2, GALM, GNPDA1, GOT2, HK1, HK2, IRS1, MAN2B2, MAN2C1, MTOR, NLN, PC, PCK2, PGM1, PGM2, PGM2L1, PGM5, SLC25A12, TKFC]	81	Upregulation
FALSE	GO:1901605	alpha-amino acid metabolic process	GO_BiologicalProcess-EBI-UniProt-GOA-ACAP-ARAP_13.05.2021_00h00	1.99984e-05	0.00979921	2.8178e-21	3.38135e-20	[4, 5, 7]	Group12	7.32759	17	[ALDH18A1, ARG1, ASS1, BCAT2, BLMH, CAD, CTPS2, FPGS, GCDH, GCLC, GOT2, MMUT, MRI1, MTHFS, PHGDH, SLC25A12, SRR]	65	Upregulation
FALSE	GO:0000956	nuclear-transcribed mRNA catabolic process	GO_BiologicalProcess-EBI-UniProt-GOA-ACAP-ARAP_13.05.2021_00h00	4.2654e-05	0.0204313	2.8178e-21	3.38135e-20	[6, 7, 8, 9]	Group12	7.20721	16	[AGO2, GSPT2, PATL1, RPL13, RPL19, RPL24, RPL32, RPL36, RPL7A, RPS18, RPS2, RPS3A, RPS4X, RPS8, TNKS1BP1, TUT1]	81	Upregulation
FALSE	GO:0043292	contractile fiber	GO_CellularComponent-EBI-UniProt-GOA-ACAP-ARAP_13.05.2021_00h00	1.4549e-05	0.00715813	1.78471e-12	1.78471e-11	[3, 4, 5]	Group11	7.2	18	[ABCC9, ANK2, ANK3, CAPZB, DEK, ILK, JUP, KRT19, LMOD1, MTMR12, MYL4, MYL9, PDLIM1, PGM5, SVIL, TNNT2, TPM3, VCL]	NA	No change
FALSE	GO:0006413	translational initiation	GO_BiologicalProcess-EBI-UniProt-GOA-ACAP-ARAP_13.05.2021_00h00	7.71579e-05	0.0363414	2.8178e-21	3.38135e-20	[3, 6, 7, 8]	Group12	7.17703	15	[AGO2, KHDRBS1, MTOR, RBM4, RPL13, RPL19, RPL24, RPL32, RPL36, RPL7A, RPS18, RPS2, RPS3A, RPS4X, RPS8]	73	Upregulation
FALSE	GO:0044282	small molecule catabolic process (eh not informative)	GO_BiologicalProcess-EBI-UniProt-GOA-ACAP-ARAP_13.05.2021_00h00	3.54715e-09	1.89418e-06	2.8178e-21	3.38135e-20	[3]	Group12	7.08333	34	[ALDH1B1, ALDH3A2, ALDOC, ARG1, BCAT2, BLMH, CPT2, CYP2W1, ECI2, ETFDH, FUT2, GALM, GCDH, GNPDA1, GOT2, HADH, HK1, HK2, IRS1, MMUT, MTHFS, MTOR, NQO2, NT5C3A, NUDT1, OCRL, PCK2, PGM2, PGM2L1, PHGDH, QPRT, SLC25A12, SULT1E1, TKFC]	62	Upregulation
FALSE	GO:0006006	glucose metabolic process	GO_BiologicalProcess-EBI-UniProt-GOA-ACAP-ARAP_13.05.2021_00h00	3.80407e-05	0.0183356	2.8178e-21	3.38135e-20	[5, 6]	Group12	6.96721	17	[ALDOC, ENPP1, GALM, GNPDA1, GOT2, HK1, HK2, IRS1, MTOR, NLN, PC, PCK2, PGM1, PGM2, PGM2L1, PGM5, SLC25A12]	76	Upregulation
FALSE	GO:0006612	protein targeting to membrane	GO_BiologicalProcess-EBI-UniProt-GOA-ACAP-ARAP_13.05.2021_00h00	7.59547e-05	0.0359266	2.8178e-21	3.38135e-20	[5, 6, 7, 8]	Group12	6.86695	16	[ALDH3A2, ANK3, CHMP4B, ICMT, RPL13, RPL19, RPL24, RPL32, RPL36, RPL7A, RPS18, RPS2, RPS3A, RPS4X, RPS8, TCAF1]	62	Upregulation
FALSE	GO:0044242	cellular lipid catabolic process	GO_BiologicalProcess-EBI-UniProt-GOA-ACAP-ARAP_13.05.2021_00h00	5.42278e-05	0.0258667	2.8178e-21	3.38135e-20	[4, 5]	Group12	6.77291	17	[ALDH3A2, CPT2, CYP2W1, ECI2, ETFDH, GCDH, HADH, IRS1, LRP1, MMUT, MTOR, OCRL, PCK2, PLA2G4A, PNPLA4, SGPL1, SMPD1]	65	Upregulation
FALSE	GO:0045296	cadherin binding	GO_MolecularFunction-EBI-UniProt-GOA-ACAP-ARAP_13.05.2021_00h00	1.79236e-06	0.000923065	3.63027e-07	2.90422e-06	[4]	Group08	6.74157	24	[ABCF3, ANK3, ANLN, ARVCF, BZW2, CAPG, CAPZB, CHMP4B, CNN2, EGFR, JUP, LRRFIP1, MYO1B, PACSIN2, PDLIM1, PPL, RPL24, RPL7A, RPS2, SNX2, SPTBN2, TJP2, TNKS1BP1, VCL]	71	Upregulation
FALSE	GO:0016051	carbohydrate biosynthetic process	GO_BiologicalProcess-EBI-UniProt-GOA-ACAP-ARAP_13.05.2021_00h00	6.28522e-05	0.0298548	2.8178e-21	3.38135e-20	[4]	Group12	6.69291	17	[ALDOC, ENPP1, FUT2, GNPDA1, GOT2, GYG2, IRS1, MTOR, NLN, PC, PCK2, PGM1, PGM2, PGM2L1, PHGDH, SLC25A12, TKT]	88	Upregulation
FALSE	GO:0016054	organic acid catabolic process	GO_BiologicalProcess-EBI-UniProt-GOA-ACAP-ARAP_13.05.2021_00h00	2.74145e-05	0.013296	2.8178e-21	3.38135e-20	[4]	Group12	6.62021	19	[ALDH3A2, ARG1, BCAT2, BLMH, CPT2, CYP2W1, ECI2, ETFDH, GCDH, GNPDA1, GOT2, HADH, IRS1, MMUT, MTHFS, MTOR, PCK2, PHGDH, QPRT]	63	Upregulation
FALSE	GO:0034660	ncRNA metabolic process	GO_BiologicalProcess-EBI-UniProt-GOA-ACAP-ARAP_13.05.2021_00h00	4.11026e-07	0.000214556	2.8178e-21	3.38135e-20	[6, 7]	Group12	5.9246	33	[AARSD1, AGO2, EEF1E1, ELP3, EPRS1, FARSA, FARSB, LARS1, MAK16, NOB1, OSGEPL1, PPA1, QRSL1, QTRT2, RPL13, RPL19, RPL24, RPL32, RPL36, RPL7A, RPS2, RPS8, RRP1, STAT3, TDRKH, TPRKB, TUT1, VARS1, WDR12, WDR55, YARS1, YARS2, ZCCHC8]	82	Upregulation
TRUE	GO:0042493	response to drug	GO_BiologicalProcess-EBI-UniProt-GOA-ACAP-ARAP_13.05.2021_00h00	8.07214e-06	0.004028	8.07214e-06	4.84328e-05	[3]	Group06	5.88235	26	[AK4, ALAD, ANTXR1, ARG1, ASS1, ATR, BCHE, BLMH, CAD, CYP2S1, CYP2W1, DPYSL2, EGFR, FZD1, GATA4, GGH, HADH, IGFBP2, MAP2K6, SMPD1, SRR, STAT3, TSPO, UCHL1, USP47, XPC]	NA	No change
TRUE	GO:0050839	cell adhesion molecule binding	GO_MolecularFunction-EBI-UniProt-GOA-ACAP-ARAP_13.05.2021_00h00	3.63027e-07	0.000190226	3.63027e-07	2.90422e-06	[3]	Group08	5.85198	34	[ABCF3, ANK3, ANLN, ARVCF, BCAT2, BZW2, CAPG, CAPZB, CCN2, CHMP4B, CNN2, EGFR, FGA, FGB, FGG, ILK, JUP, LAMA4, LAMC1, LRRFIP1, MYO1B, PACSIN2, PDLIM1, PLPP3, PPL, PTPRD, RPL24, RPL7A, RPS2, SNX2, SPTBN2, TJP2, TNKS1BP1, VCL]	NA	No change
TRUE	GO:0070161	anchoring junction	GO_CellularComponent-EBI-UniProt-GOA-ACAP-ARAP_13.05.2021_00h00	2.79947e-10	1.50611e-07	1.78471e-12	1.78471e-11	[3]	Group11	5.82307	52	[ADGRE5, ANK2, ANK3, ARHGEF2, ARHGEF7, ARPC3, ARVCF, ATP1B1, CGNL1, CLIC4, CNN1, CNN2, CPNE3, CSPG4, DPP4, EGFR, FLRT3, FZD1, ILK, JUP, KRIT1, L1CAM, LRP1, MPDZ, PACSIN2, PDLIM1, PEAK1, PGM5, PLPP3, PPL, PROCR, PXDN, RAP2C, RPL19, RPL7A, RPS18, RPS2, RPS3A, RPS4X, RPS8, RSU1, SLC9A1, STRN, SVIL, TGM2, TJAP1, TJP2, TNKS1BP1, TNPO1, TRIP6, UBA1, VCL]	NA	No change
TRUE	GO:0031983	vesicle lumen	GO_CellularComponent-EBI-UniProt-GOA-ACAP-ARAP_13.05.2021_00h00	8.84038e-05	0.0412846	8.84038e-05	0.000176808	[4, 5]	Group01	5.72207	21	[ALAD, ALDOC, APOOL, ARG1, ARMC8, CNN2, CPPED1, CTSC, EGFR, FGA, FGB, FGG, GALNS, GGH, GNPDA1, JUP, PGM2, PSMD14, PYGL, VAT1, VCL]	NA	No change
FALSE	GO:0019693	ribose phosphate metabolic process	GO_BiologicalProcess-EBI-UniProt-GOA-ACAP-ARAP_13.05.2021_00h00	7.00731e-06	0.00351066	2.8178e-21	3.38135e-20	[4, 5]	Group12	5.67951	28	[ACACA, ADK, AK4, ALDOC, ATP5MF, CAD, CTPS2, ENPP1, GCDH, GMPR2, GNPDA1, HK1, HK2, NME4, NUDT2, NUP98, PAPSS2, PGM1, PRPS1, PYGL, RPIA, SEH1L, SLC25A12, STAT3, SULT1E1, TJP2, TKT, TSPO]	NA	No change
FALSE	GO:0006401	RNA catabolic process	GO_BiologicalProcess-EBI-UniProt-GOA-ACAP-ARAP_13.05.2021_00h00	2.60619e-05	0.0126661	2.8178e-21	3.38135e-20	[5, 6, 7]	Group12	5.61798	25	[AGO2, ELAVL1, GSPT2, MTOR, PATL1, PSMB2, PSMC1, PSMC4, PSMD14, RPL13, RPL19, RPL24, RPL32, RPL36, RPL7A, RPS18, RPS2, RPS3A, RPS4X, RPS8, TNKS1BP1, TNPO1, TRAF2, TUT1, ZCCHC8]	80	Upregulation
FALSE	GO:0072594	establishment of protein localization to organelle	GO_BiologicalProcess-EBI-UniProt-GOA-ACAP-ARAP_13.05.2021_00h00	2.94338e-06	0.00150112	2.8178e-21	3.38135e-20	[4, 5, 6]	Group12	5.60579	31	[ALDH3A2, CASP8, CHMP4B, ELAVL1, FBXO7, HK1, HK2, JUP, MACROH2A1, MACROH2A2, MAPK8, MAVS, NIPBL, NUP98, PPP1R10, RPL13, RPL19, RPL24, RPL32, RPL36, RPL7A, RPS18, RPS2, RPS3A, RPS4X, RPS8, STAT3, SUFU, TNPO1, TSPO, VPS41]	74	Upregulation
FALSE	GO:0015629	actin cytoskeleton	GO_CellularComponent-EBI-UniProt-GOA-ACAP-ARAP_13.05.2021_00h00	4.39756e-06	0.00222956	1.78471e-12	1.78471e-11	[6]	Group11	5.59701	30	[ACACA, ANLN, ARPC3, CAPG, CAPZB, CGNL1, CLIC4, DPYSL3, EPHA3, FILIP1, ILK, IQGAP2, JUP, KRT19, LMOD1, MYL4, MYL9, MYO1B, PDLIM1, PEAK1, PGM5, PLS3, PXDN, SPTBN2, SVIL, TNKS1BP1, TNNT2, TPM3, TRIP6, VCL]	NA	No change
TRUE	GO:0010038	response to metal ion	GO_BiologicalProcess-EBI-UniProt-GOA-ACAP-ARAP_13.05.2021_00h00	6.2367e-05	0.0296867	6.2367e-05	0.000187101	[4]	Group00	5.56901	23	[ALAD, ANK3, ARG1, ASS1, CASP8, CLIC4, CPNE3, EGFR, FGA, FGB, FGG, GCLC, GGH, GNPDA1, IGFBP2, LONP1, MAPK8, NEDD4L, NUDT1, SLC25A12, SMPD1, TNNT2, TSPO]	-61	Downregulation
FALSE	GO:0005911	cell-cell junction	GO_CellularComponent-EBI-UniProt-GOA-ACAP-ARAP_13.05.2021_00h00	7.33052e-06	0.00366526	1.78471e-12	1.78471e-11	[4]	Group11	5.55556	29	[ANK2, ANK3, ARHGEF2, ARVCF, ATP1B1, CGNL1, CLIC4, CNN2, DPP4, FLRT3, ILK, JUP, KRIT1, MPDZ, PACSIN2, PDLIM1, PGM5, PLPP3, PPL, PXDN, RAP2C, SLC9A1, STRN, TJAP1, TJP2, TNKS1BP1, TNPO1, UBA1, VCL]	NA	No change
FALSE	GO:0006082	organic acid metabolic process	GO_BiologicalProcess-EBI-UniProt-GOA-ACAP-ARAP_13.05.2021_00h00	1.14091e-10	6.1609e-08	2.8178e-21	3.38135e-20	[3]	Group12	5.39846	63	[AARSD1, ACACA, ALDH18A1, ALDH3A2, ALDOC, ARG1, ASS1, BCAT2, BLMH, CAD, CKB, CPT2, CTPS2, CYP2S1, CYP2W1, ECI2, EEF1E1, ENPP1, EPHX1, EPRS1, ETFDH, FARSA, FARSB, FPGS, GCDH, GCLC, GNPDA1, GOT2, HADH, HK1, HK2, IRS1, LARS1, MGST3, MMUT, MRI1, MRPS36, MTHFS, MTOR, NUP98, PAPSS2, PC, PCK2, PGM1, PHGDH, PLA2G4A, PPA1, PRPS1, PSMB2, PSMC1, PSMC4, PSMD14, QPRT, QRSL1, SEH1L, SGPL1, SLC25A12, SRR, STAT3…	65	Upregulation
FALSE	GO:0043043	peptide biosynthetic process	GO_BiologicalProcess-EBI-UniProt-GOA-ACAP-ARAP_13.05.2021_00h00	2.63197e-07	0.000138442	2.8178e-21	3.38135e-20	[5, 6]	Group12	5.35248	41	[AARSD1, AGO2, DDX39B, EEF1A2, EEF1E1, EGFR, ELAVL1, EPRS1, ERAL1, FARSA, FARSB, GCLC, GSPT2, IGFBP5, KHDRBS1, LARS1, MRPS36, MRPS5, MTOR, MTRES1, PATL1, PPA1, QRSL1, RBM4, RPL13, RPL19, RPL22L1, RPL24, RPL32, RPL36, RPL7A, RPS18, RPS2, RPS3A, RPS4X, RPS8, STAT3, TNKS1BP1, VARS1, YARS1, YARS2]	66	Upregulation
FALSE	GO:0019752	carboxylic acid metabolic process	GO_BiologicalProcess-EBI-UniProt-GOA-ACAP-ARAP_13.05.2021_00h00	6.27373e-10	3.35645e-07	2.8178e-21	3.38135e-20	[5]	Group12	5.34905	59	[AARSD1, ACACA, ALDH18A1, ALDH3A2, ALDOC, ARG1, ASS1, BCAT2, BLMH, CAD, CKB, CPT2, CTPS2, CYP2S1, CYP2W1, ECI2, EEF1E1, EPHX1, EPRS1, ETFDH, FARSA, FARSB, FPGS, GCDH, GCLC, GNPDA1, GOT2, HADH, HK1, HK2, IRS1, LARS1, MGST3, MMUT, MRI1, MRPS36, MTHFS, MTOR, NUP98, PC, PCK2, PGM1, PHGDH, PLA2G4A, PPA1, PSMB2, PSMC1, PSMC4, PSMD14, QPRT, QRSL1, SEH1L, SGPL1, SLC25A12, SRR, STAT3, VARS1, YARS1, YARS2]	68	Upregulation
FALSE	GO:0055086	nucleobase-containing small molecule metabolic process	GO_BiologicalProcess-EBI-UniProt-GOA-ACAP-ARAP_13.05.2021_00h00	1.65144e-06	0.000853796	2.8178e-21	3.38135e-20	[3, 4, 5]	Group12	5.33333	36	[ACACA, ADK, AK4, ALDOC, ASMTL, ATP5MF, CAD, CRMP1, CTPS2, DPYSL2, DPYSL3, DPYSL5, ENPP1, GCDH, GMPR2, GNPDA1, HK1, HK2, MACROD1, MTOR, NME4, NT5C3A, NUDT1, NUDT2, NUP98, PAPSS2, PGM1, PRPS1, PUDP, QPRT, SEH1L, SLC25A12, STAT3, SULT1E1, TJP2, TSPO]	NA	No change
FALSE	GO:0005975	carbohydrate metabolic process	GO_BiologicalProcess-EBI-UniProt-GOA-ACAP-ARAP_13.05.2021_00h00	2.14162e-06	0.00109865	2.8178e-21	3.38135e-20	[3]	Group12	5.26316	36	[ALDH1B1, ALDOC, CHST2, ENPP1, FUT2, GALM, GCLC, GNPDA1, GOT2, GYG2, HK1, HK2, IRS1, MAN2B2, MAN2C1, MTOR, NLN, NUP98, OCRL, PC, PCK2, PGM1, PGM2, PGM2L1, PGM5, PHGDH, PHKB, PLA2G4A, PYGL, RPIA, SEH1L, SHPK, SLC25A12, STAT3, TKFC, TKT]	72	Upregulation
FALSE	GO:0046700	heterocycle catabolic process	GO_BiologicalProcess-EBI-UniProt-GOA-ACAP-ARAP_13.05.2021_00h00	4.2287e-06	0.00215241	2.8178e-21	3.38135e-20	[4]	Group12	5.26316	34	[AGO2, CRMP1, DPYSL2, DPYSL3, DPYSL5, ELAVL1, ENPP1, GSPT2, MTHFS, MTOR, NT5C3A, NUDT1, PATL1, PSMB2, PSMC1, PSMC4, PSMD14, QPRT, RPL13, RPL19, RPL24, RPL32, RPL36, RPL7A, RPS18, RPS2, RPS3A, RPS4X, RPS8, TNKS1BP1, TNPO1, TRAF2, TUT1, ZCCHC8]	71	Upregulation
FALSE	GO:0043604	amide biosynthetic process	GO_BiologicalProcess-EBI-UniProt-GOA-ACAP-ARAP_13.05.2021_00h00	6.03142e-08	3.19062e-05	2.8178e-21	3.38135e-20	[5]	Group12	5.21173	48	[AARSD1, ACACA, AGO2, ARG1, ASS1, DDX39B, EEF1A2, EEF1E1, EGFR, ELAVL1, EPRS1, ERAL1, FARSA, FARSB, GCDH, GCLC, GSPT2, IGFBP5, KHDRBS1, LARS1, MRPS36, MRPS5, MTOR, MTRES1, NSMAF, PATL1, PPA1, QRSL1, RBM4, RPL13, RPL19, RPL22L1, RPL24, RPL32, RPL36, RPL7A, RPS18, RPS2, RPS3A, RPS4X, RPS8, SMPD1, SPTLC3, STAT3, TNKS1BP1, VARS1, YARS1, YARS2]	69	Upregulation
FALSE	GO:0044270	cellular nitrogen compound catabolic process	GO_BiologicalProcess-EBI-UniProt-GOA-ACAP-ARAP_13.05.2021_00h00	5.6716e-06	0.00285849	2.8178e-21	3.38135e-20	[4]	Group12	5.18293	34	[AGO2, CRMP1, DPYSL2, DPYSL3, DPYSL5, ELAVL1, ENPP1, GSPT2, MTHFS, MTOR, NT5C3A, NUDT1, PATL1, PSMB2, PSMC1, PSMC4, PSMD14, QPRT, RPL13, RPL19, RPL24, RPL32, RPL36, RPL7A, RPS18, RPS2, RPS3A, RPS4X, RPS8, TNKS1BP1, TNPO1, TRAF2, TUT1, ZCCHC8]	71	Upregulation
FALSE	GO:1901361	organic cyclic compound catabolic process	GO_BiologicalProcess-EBI-UniProt-GOA-ACAP-ARAP_13.05.2021_00h00	9.85492e-06	0.00490775	2.8178e-21	3.38135e-20	[4]	Group12	5.01433	35	[AGO2, CRMP1, DPYSL2, DPYSL3, DPYSL5, ELAVL1, ENPP1, GSPT2, MTHFS, MTOR, NT5C3A, NUDT1, PATL1, PSMB2, PSMC1, PSMC4, PSMD14, QPRT, RPL13, RPL19, RPL24, RPL32, RPL36, RPL7A, RPS18, RPS2, RPS3A, RPS4X, RPS8, SULT1E1, TNKS1BP1, TNPO1, TRAF2, TUT1, ZCCHC8]	69	Upregulation
FALSE	GO:0009117	nucleotide metabolic process	GO_BiologicalProcess-EBI-UniProt-GOA-ACAP-ARAP_13.05.2021_00h00	7.62695e-05	0.0359992	2.8178e-21	3.38135e-20	[5, 6, 7]	Group12	4.99139	29	[ACACA, ADK, AK4, ALDOC, ASMTL, ATP5MF, CAD, CTPS2, ENPP1, GCDH, GMPR2, GNPDA1, HK1, HK2, NME4, NT5C3A, NUDT2, NUP98, PAPSS2, PGM1, PRPS1, PUDP, QPRT, SEH1L, SLC25A12, STAT3, SULT1E1, TJP2, TSPO]	NA	No change
FALSE	GO:0006091	generation of precursor metabolites and energy	GO_BiologicalProcess-EBI-UniProt-GOA-ACAP-ARAP_13.05.2021_00h00	8.11224e-05	0.0381275	2.8178e-21	3.38135e-20	[3]	Group12	4.95726	29	[AK4, ALDH1B1, ALDOC, ATP5MF, ENPP1, ETFDH, GNPDA1, GYG2, HK1, HK2, IRS1, LYRM7, MTOR, NQO2, NUP98, PGM1, PGM2, PGM2L1, PHGDH, PHKB, PYGL, RPIA, SEH1L, SHPK, SLC25A12, STAT3, SURF1, TKT, UQCR11]	NA	No change
FALSE	GO:0030036	actin cytoskeleton organization	GO_BiologicalProcess-EBI-UniProt-GOA-ACAP-ARAP_13.05.2021_00h00	1.1028e-05	0.00546988	1.78471e-12	1.78471e-11	[3, 6]	Group11	4.8913	36	[ANLN, ANTXR1, ARHGEF2, ARHGEF7, ARPC3, CAPG, CAPZB, CCN2, CGNL1, CNN1, CNN2, CYFIP2, DIAPH2, DPYSL3, EPHA3, ILK, IQGAP2, KRT19, LMOD1, LRP1, MTOR, MYO1B, PACSIN2, PDCL3, PDLIM1, PGM5, PHACTR4, PLEK2, PLS3, PXDN, SLC9A1, SPTBN2, SVIL, TNNT2, TPM3, TRIP10]	NA	No change
TRUE	GO:0005773	vacuole	GO_CellularComponent-EBI-UniProt-GOA-ACAP-ARAP_13.05.2021_00h00	5.21149e-06	0.0026318	5.21149e-06	3.64804e-05	[3, 4, 5]	Group09	4.7619	41	[ANK2, ANK3, ARG1, ARHGEF7, ASS1, ATG9A, ATP6V1F, BORCS6, CPNE3, CPPED1, CSPG4, CTSC, DPP4, EEF1A2, ENPP1, GALNS, GGH, ITFG2, KLHL22, LARS1, LPCAT1, LRP1, MAN2B2, MIOS, MTOR, NSF, OCIAD1, OCRL, PIP4K2C, PRCP, SEH1L, SLC17A5, SMPD1, SNX2, TRIP10, UBA1, ULK3, VAT1, VPS39, VPS41, WDR41]	NA	No change
FALSE	GO:0005764	lysosome	GO_CellularComponent-EBI-UniProt-GOA-ACAP-ARAP_13.05.2021_00h00	2.34473e-05	0.0114188	5.21149e-06	3.64804e-05	[5, 6, 7]	Group09	4.75561	36	[ANK2, ANK3, ARG1, ASS1, BORCS6, CPNE3, CPPED1, CSPG4, CTSC, DPP4, EEF1A2, ENPP1, GALNS, GGH, ITFG2, KLHL22, LARS1, LPCAT1, LRP1, MAN2B2, MIOS, MTOR, NSF, OCIAD1, OCRL, PRCP, SEH1L, SLC17A5, SMPD1, SNX2, TRIP10, UBA1, VAT1, VPS39, VPS41, WDR41]	NA	No change
FALSE	GO:0016071	mRNA metabolic process	GO_BiologicalProcess-EBI-UniProt-GOA-ACAP-ARAP_13.05.2021_00h00	4.40655e-06	0.00222971	2.8178e-21	3.38135e-20	[6, 7]	Group12	4.75138	43	[AGO2, DDX39B, ELAVL1, GSPT2, IK, KHDRBS1, MBNL2, MTOR, NUP98, PATL1, PPIL3, PRPF19, PRPF38B, PSMB2, PSMC1, PSMC4, PSMD14, RBM4, RPL13, RPL19, RPL24, RPL32, RPL36, RPL7A, RPS18, RPS2, RPS3A, RPS4X, RPS8, SF1, SFPQ, SNRNP40, SNRPD1, SNRPD2, STAT3, SUPT5H, TFCP2, THOC6, TNKS1BP1, TNPO1, TRAF2, TUT1, ZCCHC8]	NA	No change
FALSE	GO:0003723	RNA binding	GO_MolecularFunction-EBI-UniProt-GOA-ACAP-ARAP_13.05.2021_00h00	8.40449e-11	4.54683e-08	2.8178e-21	3.38135e-20	[4]	Group12	4.69914	82	[ADK, AGFG1, AGO2, ALDH18A1, ASS1, BAZ2A, CANX, CEBPZ, CPNE3, CRYZ, CYFIP2, DDX39B, DDX59, DEK, EEF1A2, ELAVL1, ELP3, EPRS1, ERAL1, FARSA, FARSB, GOT2, GSPT2, KHDRBS1, LONP1, LRP1, LRRFIP1, MAK16, MANF, MBNL2, MKI67, MRPS5, MTRES1, NOM1, NUDT1, NUP98, PATL1, PDCD4, PPIL4, PPP1R10, PRPF38B, PSMC1, RBBP7, RBM34, RBM4, RBPMS, RPL13, RPL19, RPL22L1, RPL24, RPL32, RPL36, RPL7A, RPS18, RPS2, RPS3A, RPS…	NA	No change
TRUE	GO:0070062	extracellular exosome	GO_CellularComponent-EBI-UniProt-GOA-ACAP-ARAP_13.05.2021_00h00	1.33692e-13	7.28623e-11	1.33692e-13	1.47062e-12	[3, 4, 6]	Group02	4.65116	106	[ADGRE5, AGO2, ALAD, ALDOC, ALPL, ARPC3, ASS1, ATP1B1, ATP1B3, ATP6V1F, BCAT2, BLMH, BPTF, CAD, CANX, CAPG, CAPZB, CHMP4B, CKB, CLIC4, COL15A1, CPNE3, CPVL, CRB2, CRYZ, CSPG4, CTSC, CYFIP2, DIP2B, DPP4, DPYSL2, FGA, FGB, FGG, FSTL1, FUT2, GALM, GALNS, GGH, GNPDA1, GOT2, HEBP1, IGFBP2, IQGAP2, JUP, KRT19, LAMA4, LAMC1, LRCH4, MACROH2A1, MACROH2A2, MAN2B2, MXRA5, MYO1B, NDRG2, NEDD4L, NIPBL, NQO2, …	NA	No change
FALSE	GO:0006518	peptide metabolic process	GO_BiologicalProcess-EBI-UniProt-GOA-ACAP-ARAP_13.05.2021_00h00	1.18366e-05	0.00584728	2.8178e-21	3.38135e-20	[4, 5]	Group12	4.57447	43	[AARSD1, AGO2, DDX39B, DNPEP, EEF1A2, EEF1E1, EGFR, ELAVL1, EPRS1, ERAL1, FARSA, FARSB, GCLC, GSPT2, IGFBP5, KHDRBS1, LARS1, MRPS36, MRPS5, MTOR, MTRES1, NLN, PATL1, PPA1, QRSL1, RBM4, RPL13, RPL19, RPL22L1, RPL24, RPL32, RPL36, RPL7A, RPS18, RPS2, RPS3A, RPS4X, RPS8, STAT3, TNKS1BP1, VARS1, YARS1, YARS2]	65	Upregulation
FALSE	GO:0043603	cellular amide metabolic process	GO_BiologicalProcess-EBI-UniProt-GOA-ACAP-ARAP_13.05.2021_00h00	2.73603e-07	0.000143642	2.8178e-21	3.38135e-20	[4]	Group12	4.57097	57	[AARSD1, ACACA, AGO2, ARG1, ASS1, DDX39B, DNPEP, EEF1A2, EEF1E1, EGFR, ELAVL1, EPRS1, ERAL1, FARSA, FARSB, FPGS, GCDH, GCLC, GNPDA1, GSPT2, IGFBP5, KHDRBS1, LARS1, MRPS36, MRPS5, MTHFS, MTOR, MTRES1, NLN, NSMAF, PATL1, PC, PLPP3, PPA1, QRSL1, RBM4, RPL13, RPL19, RPL22L1, RPL24, RPL32, RPL36, RPL7A, RPS18, RPS2, RPS3A, RPS4X, RPS8, SGPL1, SMPD1, SPTLC3, STAT3, TNKS1BP1, TSPO, VARS1, YARS1, YARS2]	65	Upregulation
FALSE	GO:1901566	organonitrogen compound biosynthetic process	GO_BiologicalProcess-EBI-UniProt-GOA-ACAP-ARAP_13.05.2021_00h00	3.56779e-10	1.9159e-07	2.8178e-21	3.38135e-20	[4]	Group12	4.52128	85	[AARSD1, ACACA, ADK, AGO2, AK4, ALAD, ALDH18A1, ALDH3A2, ARG1, ASS1, ATP5MF, BCAT2, CAD, CHST2, CKB, CSPG4, CTPS2, DDX39B, EEF1A2, EEF1E1, EGFR, ELAVL1, EPRS1, ERAL1, FARSA, FARSB, FPGS, FUT2, GCDH, GCLC, GMPR2, GOT2, GSPT2, IGFBP5, KHDRBS1, LARS1, LPCAT1, MGST3, MRI1, MRPS36, MRPS5, MTHFS, MTOR, MTRES1, NME4, NMT2, NSMAF, NUDT2, PAPSS2, PATL1, PHGDH, PLA2G4A, PLPP3, POGLUT3, PPA1, PRPS1, PUDP, Q…	64	Upregulation
FALSE	GO:1901575	organic substance catabolic process (eh not informative)	GO_BiologicalProcess-EBI-UniProt-GOA-ACAP-ARAP_13.05.2021_00h00	7.18703e-12	3.90975e-09	2.8178e-21	3.38135e-20	[3]	Group12	4.39189	104	[AGO2, AGTPBP1, ALAD, ALDH1B1, ALDH3A2, ALDOC, ARG1, ARMC8, BCAT2, BLMH, CASP8, CHMP4B, CPT2, CRMP1, CSPG4, CTSC, CYP2W1, DPYSL2, DPYSL3, DPYSL5, ECI2, EEF1A2, EGFR, ELAVL1, ENPP1, ETFDH, FAF1, FBXO7, FUT2, GALM, GALNS, GCDH, GCLC, GNPDA1, GOT2, GSPT2, HADH, HK1, HK2, IAH1, IRS1, KLHL22, LONP1, LPCAT1, LRP1, MAN2B2, MAN2C1, MMUT, MTHFS, MTOR, NEDD4L, NQO2, NSF, NT5C3A, NUDT1, NUP98, OCRL, PATL1, …	62	Upregulation
FALSE	GO:0008092	cytoskeletal protein binding	GO_MolecularFunction-EBI-UniProt-GOA-ACAP-ARAP_13.05.2021_00h00	2.18729e-05	0.010674	1.78471e-12	1.78471e-11	[3]	Group11	4.32277	45	[AGTPBP1, ALDOC, ANK2, ANK3, ANLN, ANTXR1, ARHGEF2, ARHGEF7, ARPC3, CAMSAP1, CAPG, CAPZB, CETN2, CNN1, CNN2, CRMP1, DIAPH2, DIP2B, DLGAP5, DPYSL2, DPYSL3, DPYSL5, EGFR, IFT81, IQGAP2, KRIT1, LMOD1, MYL4, MYL9, MYO1B, PACSIN2, PDLIM1, PHACTR4, PLS3, PXDN, SPTBN2, SVIL, SYNE3, TNNT2, TOR1B, TPM3, TTLL12, VBP1, VCL, VPS41]	NA	No change
TRUE	GO:0044248	cellular catabolic process	GO_BiologicalProcess-EBI-UniProt-GOA-ACAP-ARAP_13.05.2021_00h00	1.87296e-11	1.01702e-08	2.8178e-21	3.38135e-20	[3]	Group12	4.28629	106	[AGO2, AGTPBP1, ALAD, ALDH3A2, ARG1, ARMC8, ATG9A, BCAT2, BLMH, CASP8, CHMP4B, CPT2, CRMP1, CRYZ, CSPG4, CTSC, CYP2S1, CYP2W1, DNPEP, DPYSL2, DPYSL3, DPYSL5, ECI2, EEF1A2, ELAVL1, ENPP1, EPHX1, ETFDH, FAF1, FBXO7, GALNS, GATA4, GCDH, GCLC, GNPDA1, GOT2, GSPT2, HADH, HK2, IRS1, ITPR1, KLHL22, LONP1, LRP1, MAPK8, MMUT, MTHFS, MTOR, NEDD4L, NQO2, NT5C3A, NUDT1, OCRL, PATL1, PCK2, PGM2, PGM2L1, PHGDH…	61	Upregulation
FALSE	GO:0019637	organophosphate metabolic process	GO_BiologicalProcess-EBI-UniProt-GOA-ACAP-ARAP_13.05.2021_00h00	1.19919e-05	0.00591201	2.8178e-21	3.38135e-20	[3, 4]	Group12	4.28322	49	[ACACA, ADK, AK4, ALDOC, ASMTL, ATP5MF, CAD, CKB, CPNE3, CTPS2, CYP2W1, ENPP1, GCDH, GMPR2, GNPDA1, HK1, HK2, IRS1, LPCAT1, MTMR12, NME4, NT5C3A, NUDT2, NUP98, OCRL, PAPSS2, PGM1, PGM2, PGM2L1, PHGDH, PIP4K2C, PLA2G4A, PLPP3, PRPS1, PUDP, PYGL, QPRT, RPIA, SEH1L, SHPK, SLC25A12, SMPD1, STAT3, SULT1E1, TAMM41, TJP2, TKFC, TKT, TSPO]	61	Upregulation
FALSE	GO:0032559	adenyl ribonucleotide binding	GO_MolecularFunction-EBI-UniProt-GOA-ACAP-ARAP_13.05.2021_00h00	2.36288e-07	0.000124524	9.77696e-11	8.79927e-10	[5, 6, 7]	Group10	4.26452	69	[AARSD1, ABCC9, ABCF3, ACACA, ADK, AK4, ALDH18A1, ANTXR1, ARHGEF7, ASS1, ATR, CAD, CDK16, CKB, CTPS2, DCLK1, DDX39B, DDX59, ECI2, EGFR, ENPP1, EPHA3, EPRS1, FARSA, FARSB, FPGS, GCDH, GCLC, HK1, HK2, ILK, LARS1, LONP1, LRRK1, MAP2K6, MAPK8, MASTL, MKI67, MTHFS, MTOR, MYO1B, NME4, NSF, PAPSS2, PC, PEAK1, PIP4K2C, PRPS1, PSMC1, PSMC4, PYGL, QRSL1, SHPK, SMARCA1, SMARCAL1, SRR, STK26, TKFC, TOR1B, TR…	61	Upregulation
FALSE	GO:0005524	ATP binding	GO_MolecularFunction-EBI-UniProt-GOA-ACAP-ARAP_13.05.2021_00h00	3.85993e-07	0.000201874	9.77696e-11	8.79927e-10	[5, 6, 7, 8]	Group10	4.25258	66	[AARSD1, ABCC9, ABCF3, ACACA, ADK, AK4, ALDH18A1, ANTXR1, ARHGEF7, ASS1, ATR, CAD, CDK16, CKB, CTPS2, DCLK1, DDX39B, DDX59, EGFR, ENPP1, EPHA3, EPRS1, FARSA, FARSB, FPGS, GCLC, HK1, HK2, ILK, LARS1, LONP1, LRRK1, MAP2K6, MAPK8, MASTL, MKI67, MTHFS, MTOR, MYO1B, NME4, NSF, PAPSS2, PC, PEAK1, PIP4K2C, PRPS1, PSMC1, PSMC4, PYGL, QRSL1, SHPK, SMARCA1, SMARCAL1, SRR, STK26, TKFC, TOR1B, TRPM4, TTLL12,…	62	Upregulation
TRUE	GO:0034622	cellular protein-containing complex assembly	GO_BiologicalProcess-EBI-UniProt-GOA-ACAP-ARAP_13.05.2021_00h00	1.10494e-05	0.00546948	1.10494e-05	5.52472e-05	[6]	Group05	4.25	51	[AGO2, ANLN, ANTXR1, ARHGEF7, ARPC3, ATR, BAZ2A, CAMSAP1, CAPG, CAPZB, CENPV, CETN2, CHMP4B, CYFIP2, DDX39B, DLGAP5, ERAL1, FGA, FGB, FGG, HCCS, IQGAP2, LMOD1, LONP1, LYRM7, MACROH2A1, MACROH2A2, MTOR, NT5C3A, NUP98, OCRL, PRPF19, PSMB2, PSMC1, PSMC4, PSMD14, PXDN, RBBP7, RPL24, SEPTIN8, SF1, SLAIN2, SNRPD1, SNRPD2, SPTBN2, SURF1, SVIL, TFAM, TRAF2, VBP1, XPC]	-69	Downregulation
TRUE	GO:0005829	cytosol	GO_CellularComponent-EBI-UniProt-GOA-ACAP-ARAP_13.05.2021_00h00	7.66509e-29	4.18514e-26	7.66509e-29	9.96461e-28	[2, 3, 4]	Group03	4.21278	236	[ACACA, ADK, AFAP1L2, AGFG1, AGO2, AGTPBP1, ALAD, ALDH1B1, ALDH3A2, ALDOC, ALS2, ANK2, ANK3, ARAP3, ARG1, ARHGEF2, ARHGEF7, ARMC8, ARPC3, ASB3, ASMTL, ASS1, ATP6V1F, BABAM2, BAZ2A, BLMH, BORCS6, CAD, CAPZB, CASP8, CAVIN2, CCN2, CCND2, CD109, CDK16, CENPV, CEP78, CETN2, CHMP4B, CHST2, CIAO1, CKB, CLIC4, COL21A1, CPNE3, CPPED1, CRMP1, CRYZ, CTPS2, CYFIP2, DIAPH2, DLGAP5, DNPEP, DPYSL2, DPYSL3, DPYS…	NA	No change
FALSE	GO:0035639	purine ribonucleoside triphosphate binding	GO_MolecularFunction-EBI-UniProt-GOA-ACAP-ARAP_13.05.2021_00h00	6.46796e-09	3.44095e-06	9.77696e-11	8.79927e-10	[4]	Group10	4.155	89	[AARSD1, ABCC9, ABCF3, ACACA, ADK, AK4, ALDH18A1, ALS2, ANTXR1, ARHGEF2, ARHGEF7, ASS1, ATR, CAD, CDK16, CKB, CTPS2, DCLK1, DDX39B, DDX59, EEF1A2, EGFR, ENPP1, EPHA3, EPRS1, ERAL1, ETFDH, FARSA, FARSB, FPGS, GCLC, GSPT2, HK1, HK2, ILK, LARS1, LONP1, LRRK1, MAP2K6, MAPK8, MASTL, MKI67, MTHFS, MTOR, MYO1B, NME4, NSF, NUDT2, PAPSS2, PBXIP1, PC, PCK2, PEAK1, PIP4K2C, PRPF38B, PRPS1, PSMC1, PSMC4, PYG…	NA	No change
FALSE	GO:0032555	purine ribonucleotide binding	GO_MolecularFunction-EBI-UniProt-GOA-ACAP-ARAP_13.05.2021_00h00	4.5205e-09	2.40943e-06	9.77696e-11	8.79927e-10	[4, 5, 6]	Group10	4.13297	92	[AARSD1, ABCC9, ABCF3, ACACA, ADK, AK4, ALDH18A1, ALS2, ANTXR1, ARHGEF2, ARHGEF7, ASS1, ATR, CAD, CDK16, CKB, CTPS2, DCLK1, DDX39B, DDX59, ECI2, EEF1A2, EGFR, ENPP1, EPHA3, EPRS1, ERAL1, ETFDH, FARSA, FARSB, FPGS, GCDH, GCLC, GSPT2, HK1, HK2, ILK, LARS1, LONP1, LRRK1, MAP2K6, MAPK8, MASTL, MKI67, MTHFS, MTOR, MYO1B, NME4, NSF, NUDT2, PAPSS2, PBXIP1, PC, PCK2, PEAK1, PIP4K2C, PRPF38B, PRPS1, PSMC1…	NA	No change
TRUE	GO:0043168	anion binding	GO_MolecularFunction-EBI-UniProt-GOA-ACAP-ARAP_13.05.2021_00h00	3.73107e-10	1.99985e-07	9.77696e-11	8.79927e-10	[3]	Group10	4.02466	111	[AARSD1, ABCC9, ABCF3, ACACA, ADK, AK4, ALDH18A1, ALS2, ANTXR1, ARAP3, ARHGEF2, ARHGEF7, ASS1, ATR, CAD, CAPG, CDK16, CKB, CRYZ, CTPS2, CTSC, CYP2W1, DCLK1, DDX39B, DDX59, EEF1A2, EGFR, ENPP1, EPHA3, EPRS1, ERAL1, ETFDH, FARSA, FARSB, FPGS, GCDH, GCLC, GOT2, GSPT2, HADH, HK1, HK2, ILK, IQGAP2, ITPR1, ITPR2, KRIT1, LARS1, LONP1, LRRK1, MAP2K6, MAPK8, MASTL, MKI67, MTHFS, MTOR, MYO1B, NME4, NQO2, N…	NA	No change

### Sheet: Sheet1
glycolysis (derivatives of this)
glycogenolysis? In catabolic and anabolic reactions. Maybe glycolysis?
?
antioxidant efects - scavenging of reactive oxygen species, inhibition of the formation of free radicals and lipid peroxidation.
increase oxidative stress and protein glycation? (in pancreatic cells)

### Sheet: Metabolism Research
		pathways these are linked to	PMID	cardiovascular disease risk			explanaion	PMID
UP IN FEMALES
Folinic acid		one carbon cycles; endothelial dysfunction; [folate: antioxidant actions, effects on cofactor availability, direct interactions w/ enzyme endothelial NO synthase]	35204698; [31517834; 11788454]	Up	Reduce risk	atheroscelerosis	homocysteine mediates vascular inflammation, folinic acid reduces level of homocysteine; [folic acid supplementation reduced stroke risk in CVD patients; folic acid deficiency associated with predisposition to atherosclerotic cardiovascular disease]	32013703; 24494987; 10594808
2-Deoxyguanosine		related to guanosine; oxidative metabolism		Up	Increased risk	atheroscelerosis, CAD	product of oxidative damage to this (8-hydroxy-2-Deoxyguanosine) is associatd with CAD and other atherosclerotic processes	26650622
Uridine 5-triphosphate		RNA synthesis; can be synthesized from ATP; related to glycogen synthesis; galactose metabolism		Up	Increased risk?	Coronary artery vasospasm, microvascular disease, myocardial infarction		11356609
N-Acetyl D-galactosamine		lipid metabolism, glucose metabolism	35304331	Up	reduce risk	atheroscelerosis, vascular calcification	*this also has been linked to diabetes, and that increases CVD risk 36253014	36473594
Pyridoxal 5 phosphate		amino acid, glucose, lipid metabolism		Down	Increased risk	atherosclerosis, coronary artery disease	*this was in plasma	22623384; 17045461
NONE UP IN MALES
read up on it on wikipedia
google: "" cardiovascular disease
google: "" vascular smooth muscle
google: "" metabolism
