## Supplementary material for "Identification of Disease-relevant, Sex-based Proteomic Differences in iPSC-derived Vascular Smooth Muscle": Suppl Table 10_Comparison of xlinked genes in iPSCs and iVSMCS.xlsx

### Sheet: Sheet2
CellType	Gene	LogFC	Pval	Chromosome	Related to Vascular function	Related to vascular disease	related to vascular disease in another cell type	Up or Down	Protective vs Risk?	Disease?	PMID	source
iPSC	PIR	-0.715152	0.000459682	X-linked
iPSC	CASK	-0.343409	0.0271798	X-linked
iPSC	GYG2	-1.28348	1.36e-08	X-linked
iPSC	DIAPH2	-1.13907	0.00301003	X-linked
iPSC	PSMD10	-1.01372	0.00906817	X-linked
iPSC	AIFM1	-0.282186	0.00457077	X-linked
iPSC	ZBED1	1.17861	0.000878292	X-linked
iPSC	HPRT1	-0.380619	0.0153386	X-linked
iPSC	ARAF	-0.385014	0.0338481	X-linked
iPSC	LAMP2	-0.366557	0.0319552	X-linked
iPSC	PLS3	-0.443179	0.0101797	X-linked
iPSC	UBA1	-0.573394	1.59e-05	X-linked
iPSC	ANOS1	-1.27034	2.31e-05	X-linked
iPSC	CHM	-0.830217	0.0194176	X-linked
iPSC	KDM5C	-0.749316	0.0316339	X-linked
iPSC	PNPLA4	-0.77025	0.000280674	X-linked
iPSC	PHKA2	-0.851102	0.00114758	X-linked
iPSC	USP11	-0.344785	0.0439525	X-linked
iPSC	XIAP	-0.335523	0.00192525	X-linked
iPSC	PUDP	-1.27151	2.98e-07	X-linked
iPSC	SEPTIN6	0.498935	0.0125034	X-linked
iPSC	EBP	0.688767	0.000530591	X-linked
iPSC	RBBP7	-1.05087	1.47e-07	X-linked
iPSC	APOOL	0.578963	0.00137667	X-linked
iPSC	HUWE1	-0.213112	0.00730076	X-linked
iPSC	NLGN4X	-1.07229	0.000499559	X-linked
iPSC	IGSF1	-1.17164	0.00728489	X-linked
iPSC	MOSPD2	-0.607742	0.00414762	X-linked
iPSC	SLC7A3	0.388945	0.0485708	X-linked
iPSC	USP9X	-0.259578	0.0166621	X-linked
iPSC	TSR2	-0.746347	0.0248839	X-linked
iPSC	SYAP1	-0.907356	0.000337024	X-linked
iPSC	SLC9A7	-1.36428	0.000769281	X-linked
iPSC	CTPS2	-0.792682	0.000408208	X-linked
iPSC	GEMIN8	-0.590088	0.00545789	X-linked
iPSC	NDUFB11	-0.810334	0.00804612	X-linked
iPSC	FTSJ1	-0.527326	0.00340116	X-linked
iPSC	RAP2C	-0.714312	5.62e-05	X-linked
iPSC	PCYT1B	-0.471451	0.0308828	X-linked
iVSMC	GYG2	-0.433103	0.0296102	X-linked	no	yes	yes		Risk	Atherosclerosis, Coronary Artery Diseasey	32541024	https://pubmed.ncbi.nlm.nih.gov/32541024/
iVSMC	DIAPH2	-1.55622	0.000729539	X-linked	no	no	no
iVSMC	RP2	0.450243	0.0356932	X-linked	no	no	no
iVSMC	ASMTL	0.810314	0.00434434	X-linked	no	no	yes	Down	Risk	Turner Syndrom, Aortic dissection?	22707402	https://academic.oup.com/edrv/article/33/5/677/2354778
iVSMC	PLS3	-0.613572	0.000686906	X-linked	no	no	yes	Mutation	Risk	Aortic Dissection	31694393	https://pubmed.ncbi.nlm.nih.gov/31694393/
iVSMC	UBA1	-0.579088	1.86e-05	X-linked	no	no	no
iVSMC	SMARCA1	-0.284606	0.0475198	X-linked	no	no	no
iVSMC	L1CAM	1.18438	0.00066392	X-linked	yes	no	no				30283356	https://www.ncbi.nlm.nih.gov/pmc/articles/PMC6157320/
iVSMC	CETN2	-0.39297	0.0141691	X-linked	no	no	no
iVSMC	PNPLA4	-0.613097	0.00431943	X-linked	no	no	yes	Up	Protective	Atherosclerosis	34017580	https://www.ncbi.nlm.nih.gov/pmc/articles/PMC8129354/
iVSMC	USP11	-0.483393	0.0077424	X-linked	no	no	yes			Atherosclerosis	37287426	https://www.ncbi.nlm.nih.gov/pmc/articles/PMC10375200/
iVSMC	HCCS	-0.696375	0.00139336	X-linked	no	no	no
iVSMC	PRPS1	-0.558459	0.0321126	X-linked	no	yes	no			Atherosclerosis	36073366	https://www.ahajournals.org/doi/10.1161/CIRCULATIONAHA.121.058901
iVSMC	VBP1	-0.276576	0.0492822	X-linked	no	no	yes	Up	Risk	Atherosclerosis	27374120	https://maayanlab.cloud/Harmonizome/gene_set/Atherosclerosis/CTD+Gene-Disease+Associations
iVSMC	RPS4X	-0.508417	0.000902997	X-linked	no	no	yes	Up	Risk	Atherosclerosis	37889192	https://www.biorxiv.org/content/10.1101/2023.02.09.527800v1.full.pdf	*up in female plaque cells… this is esp significant bc this is a similarity bet plaque SMCs and VSMCs
iVSMC	CDK16	-0.670909	0.00424477	X-linked	no	no	yes	Down	Protective	Atherosclerosis	35949126	https://www.ncbi.nlm.nih.gov/pmc/articles/PMC9682560/
iVSMC	OCRL	-0.540916	0.043206	X-linked	maybe	no	no				33738288	https://www.ncbi.nlm.nih.gov/pmc/articles/PMC7960786/
iVSMC	PUDP	-0.897616	0.000190731	X-linked	no	no	yes	Up	Risk	Atherosclerosis	37889192	https://www.biorxiv.org/content/10.1101/2023.02.09.527800v1.full.pdf	*up in female plaque cells… this is esp significant bc this is a similarity bet plaque SMCs and VSMCs
iVSMC	SEPTIN6	0.946685	1.52e-05	X-linked	no	no	no						*differentially expressed based on x chromosomes (XXY vs XY)
iVSMC	RBBP7	-0.558768	0.00233175	X-linked	no	no	yes	Up	Risk	Peripheral Artery Disease	37154037	https://www.ahajournals.org/doi/10.1161/CIRCRESAHA.122.322325
iVSMC	LRCH2	-0.687965	0.0418982	X-linked	no	no	no
iVSMC	APOOL	0.406889	0.0233472	X-linked	no	no	no
iVSMC	CFAP47	0.784783	0.0181603	X-linked	no	no	no
iVSMC	GSPT2	-0.564769	0.0307608	X-linked	no	no	no
iVSMC	PCDH19	-1.40581	0.00244443	X-linked	no	no	no						*core gene involved in cell differentiation. Interesting
iVSMC	SYAP1	-1.01159	6.08e-05	X-linked	no	no	yes	Mutation	Risk	Aortic Dissection; Coronary Artery Disease	37813462; 34121455	https://jmg.bmj.com/content/61/3/232	https://journals.physiology.org/doi/pdf/10.1152/physiolgenomics.00020.2021
iVSMC	MXRA5	-0.680099	0.0306197	X-linked	no	no	yes	Up	Risk	Atherosclerosis	38292008	https://www.ncbi.nlm.nih.gov/pmc/articles/PMC10825564/
iVSMC	CTPS2	-0.521068	0.0179299	X-linked	no	no	yes	Up	Risk	Coronary Atherosclerosis	38454353	https://www.ncbi.nlm.nih.gov/pmc/articles/PMC10921789/
iVSMC	STK26	-0.961013	1.13e-05	X-linked	no	no	yes			Myocardial Infarction	36036671	https://www.ncbi.nlm.nih.gov/pmc/articles/PMC10129261/
iVSMC	RAP2C	-0.553336	0.00153483	X-linked	no	no	yes	Down	Risk	Atherosclerosis	33921168	https://www.ncbi.nlm.nih.gov/pmc/articles/PMC8071517/
